# Oncolytic virus treatment differentially affects the CD56^dim^ and CD56^bright^ NK cell subsets *in vivo* and regulates a spectrum of human NK cell activity

**DOI:** 10.1101/2020.12.16.423062

**Authors:** Michelle Wantoch, Erica B. Wilson, Alastair P. Droop, Sarah L. Phillips, Matt Coffey, Yasser M. El-Sherbiny, Tim D. Holmes, Alan A. Melcher, Laura F. Wetherill, Graham P. Cook

## Abstract

Natural killer (NK) cells protect against intracellular infection and cancer. These properties are exploited in oncolytic virus (OV) therapy, where anti-viral responses enhance anti-tumour immunity. We have analysed the mechanism by which reovirus, an oncolytic dsRNA virus, modulates human NK cell activity. Reovirus activates NK cells in a type I interferon (IFN-I) dependent manner, resulting in STAT1 and STAT4 signalling in both CD56^dim^ and CD56^bright^ NK cell subsets. Gene expression profiling revealed the dominance of IFN-I responses and identified induction of genes associated with NK cell cytotoxicity and cell cycle progression, with distinct responses in the CD56^dim^ and CD56^bright^ subsets. However, reovirus treatment, acting via IFN-I, inhibited NK cell proliferative responses to IL-15 and was associated with reduced AKT signalling. *In vivo*, human CD56^dim^ and CD56^bright^ NK cells responded with similar kinetics to reovirus treatment, but CD56^bright^ NK cells were transiently lost from the peripheral circulation at the peak of the IFN-I response, suggestive of their redistribution to secondary lymphoid tissue. These results show that reovirus modulates a spectrum of NK cell activity *in vivo*, encompassing direct action on tumour cells and the regulation of adaptive immunity. Such activity is likely to mirror NK cell responses to natural viral infection.
