## Supplementary Table 3 for "Oncolytic virus treatment differentially affects the CD56^dim^ and CD56^bright^ NK cell subsets *in vivo* and regulates a spectrum of human NK cell activity"

### Sheet: Sheet1
Supplementary Table 3
Wantoch M et al: Oncolytic virus treatment differentially affects the CD56dim and CD56bright NK cell subsets in vivo and regulates a spectrum of human NK cell activity
Gene Symbol	FDR	Fold Change		Genes upregulated by reovirus in green, genes downregulated by reovirus in red.
IFI44L	0.021726	128.98
RSAD2	0.010761	115.19
IFIT1	0.005272	93.04
CMPK2	0.00482	80.91
OAS3	0.005472	79.94
USP18	0.0031	70.45
IFI44	0.012946	64.08
IFIT3	0.005408	58.13
IFI27	0.002487	52.89
OAS1	0.00712	49.62
HERC5	0.008266	45.7
KLHDC7B	0.009361	45.55
MX1	0.00961	44.77
IFI6	0.012156	33.15
HERC6	0.007382	32.9
USP41	0.004706	31.59
PLSCR1	0.005649	31.44
GBP1P1	0.003091	30.53
OASL	0.004706	29.41
CTA-384D8.31	0.02988	28.99
LAMP3	0.01027	28.8
IFIT2	0.013285	28.3
EPSTI1	0.009257	27.22
STAT2	0.002147	26
GBP1	0.00179	25.14
IFIH1	0.004724	24.49
MT2A	0.002272	23.55
FRMD3	0.007552	21.14
MX2	0.006083	20.11
TNFSF10	0.004067	19.27
VTRNA1-1	0.021878	18.47
AC017076.5	0.024278	18.25
LDLR	0.013664	18.19
OAS2	0.008211	17.9
RGS1	0.020906	17.74
STAT1	0.004706	17.36
IFI35	0.003865	17.35
LGALS9	0.005153	17.33
PARP9	0.006464	17.24
WARS	0.002487	17.11
IFIT5	0.005023	16.36
EIF2AK2	0.015352	15.53
DHX58	0.003792	15.41
LAP3	0.00482	15.41
CCR1	0.002877	14.98
CD38	0.010747	14.82
NT5C3A	0.002272	14.7
SPATS2L	0.00241	14.2
DDX58	0.00482	13.19
PMAIP1	0.020125	12.76
DDX60	0.005465	12.55
DDX60L	0.004937	12.07
JAK2	0.00179	11.32
XAF1	0.010757	10.93
TMEM140	0.003424	10.68
PARP12	0.00358	10.59
ZCCHC2	0.004937	10.37
BST2	0.00482	10.26
DOPEY1	0.002487	10.09
IL12RB2	0.006291	9.93
PARP14	0.00358	9.8
DTX3L	0.00575	9.53
GBP4	0.003227	9.31
SAMD9L	0.007624	9.28
PNPT1	0.005472	9.26
TRAFD1	0.004706	9.26
DUSP5	0.004793	8.97
HELB	0.00482	8.93
LY6E	0.008347	8.85
ISG15	0.003831	8.77
MKI67	0.016528	8.7
ECE1	0.010743	8.67
IFI30	0.049093	8.62
RTP4	0.007668	8.5
HIST1H3B	0.016925	8.48
MT1CP	0.005707	8.47
IRF7	0.00179	8.2
SAT1	0.006331	8.16
EFEMP2	0.019506	8.14
SAMD9	0.005398	7.93
RASGRP3	0.004937	7.81
CD274	0.007624	7.76
ETV7	0.009953	7.76
N4BP1	0.005009	7.62
NMI	0.003392	7.41
HELZ2	0.00179	7.36
EHD4	0.00179	7.22
RASGEF1B	0.004724	7.22
GBP5	0.002147	7.2
RNU7-40P	0.005555	7.19
HAPLN3	0.013278	7.09
TLR3	0.008706	7.09
TRIM22	0.004412	7.09
HIST2H2BE	0.004545	6.88
GCH1	0.005649	6.82
MT1F	0.004937	6.81
ZNFX1	0.002147	6.71
PATL2	0.004937	6.65
L3HYPDH	0.009985	6.64
ZBP1	0.002272	6.59
CD74	0.00347	6.55
DENND5A	0.004937	6.43
GPR155	0.00712	6.38
DAPP1	0.006358	6.26
BRCA2	0.005472	6.19
LINC00487	0.044613	6.11
ISG20	0.002487	6.09
RP4-620F22.2	0.004706	6.07
OR56B1	0.003792	5.95
LPIN2	0.002487	5.94
MOV10	0.00179	5.83
HAVCR2	0.01482	5.77
TAP2	0.012763	5.74
PML	0.002487	5.69
GPR97	0.022177	5.63
HIST2H4B	0.003458	5.61
SAMSN1	0.025449	5.61
SP110	0.003499	5.6
TOP2A	0.02404	5.49
IFITM4P	0.008649	5.44
CMTR1	0.002559	5.41
HIF1A	0.004937	5.41
NT5C3AP1	0.02086	5.41
PPM1K	0.013263	5.39
MTHFD2	0.013278	5.37
TAP1	0.002487	5.36
XXbac-BPG254F23.7	0.02362	5.33
SP140	0.00179	5.32
DYNLT1	0.003261	5.31
USP30-AS1	0.00179	5.22
GBP3	0.002328	5.09
CHMP5	0.002655	5.08
PARP11	0.001922	5.01
TRIM21	0.010017	5
IL15RA	0.014067	4.97
IFITM1	0.009648	4.95
ODF2L	0.003659	4.88
SP100	0.00716	4.88
PIM2	0.003622	4.86
TNFSF13B	0.017103	4.8
AP001610.5	0.029681	4.77
PI4K2B	0.007305	4.76
STAP1	0.013278	4.75
GTPBP1	0.001905	4.69
MLKL	0.004706	4.62
MT1HL1	0.012946	4.61
IFITM3	0.011011	4.54
YEATS2	0.00179	4.54
BPGM	0.021875	4.51
LOC101927507	0.013994	4.5
FAM111B	0.014213	4.49
SMCHD1	0.009648	4.49
ENDOD1	0.015292	4.47
SPTLC2	0.021875	4.47
GNB4	0.006331	4.46
HIST1H2AC	0.01879	4.45
DTL	0.016376	4.44
KIR2DL4	0.023134	4.43
QSER1	0.011367	4.42
UBE2L6	0.004937	4.4
USP15	0.007774	4.4
MIR4521	0.008207	4.36
MT1H	0.002487	4.36
XRN1	0.002147	4.35
PGAP1	0.046897	4.34
TMEM123	0.028683	4.26
GLP1R	0.026046	4.22
HLA-DRB1	0.047198	4.21
UNC93B1	0.005309	4.2
SLC38A5	0.003615	4.16
GBP2	0.00179	4.12
MCL1	0.00662	4.11
NUSAP1	0.024422	4.11
NR4A3	0.025494	4.09
ADAR	0.004706	4.08
GPR135	0.00712	4.08
IRF4	0.015637	4.07
TDRD7	0.003841	4.06
NUB1	0.00179	4.02
SLA2	0.00712	4.01
STX11	0.044828	4
TYMP	0.00179	4
FAM46A	0.00515	3.97
AC009950.2	0.005608	3.95
ARID5B	0.002487	3.95
TRIM38	0.00179	3.95
HSH2D	0.009543	3.93
HIF1A-AS2	0.041496	3.9
HIST1H2BO	0.01572	3.89
TYMS	0.031926	3.89
IFITM2	0.012937	3.88
LOC101927902	0.030449	3.88
TRANK1	0.003618	3.88
FAS	0.003748	3.86
FASLG	0.016898	3.86
SRGAP2	0.019955	3.85
C19orf66	0.002728	3.81
NR4A2	0.023968	3.79
TRIM14	0.00358	3.79
CLSPN	0.016694	3.77
CASP1	0.004706	3.75
PSME2P2	0.006185	3.75
TMEM62	0.00179	3.75
MASTL	0.020875	3.73
BUB1	0.017424	3.71
MICB	0.009648	3.71
APOL6	0.011367	3.7
NDC80	0.003513	3.7
SRGAP2B	0.014067	3.69
IL6ST	0.005251	3.68
HIST1H2BB	0.013994	3.63
ETV6	0.00275	3.62
ANKFY1	0.002728	3.61
ALPK1	0.018166	3.59
MIR21	0.009375	3.59
PDE7B	0.02639	3.56
TRIM5	0.008063	3.55
FBXO6	0.004937	3.53
NAPA	0.011633	3.53
OR52N4	0.029123	3.52
PSME2	0.002487	3.52
APOL1	0.00358	3.5
HSPA1B	0.012511	3.5
PCGF5	0.004541	3.49
RBBP8	0.013554	3.47
LIF	0.042271	3.46
GMPR	0.012823	3.45
DUSP4	0.024712	3.44
HIST1H4H	0.025	3.44
CD2AP	0.00179	3.41
HIST1H3F	0.046054	3.41
HIST2H3D	0.005608	3.41
LOC727896	0.020807	3.41
ANXA5	0.008896	3.36
PCNA	0.020906	3.35
STMN1	0.043615	3.35
PHF11	0.008207	3.33
GRAMD1C	0.022944	3.32
PIK3AP1	0.01233	3.32
ZNF107	0.00815	3.32
DRAP1	0.004937	3.31
HDX	0.007559	3.3
APOL3	0.016355	3.28
GZMB	0.019915	3.26
DHCR24	0.016965	3.25
SMAGP	0.008268	3.25
AZI2	0.002147	3.19
TPX2	0.033492	3.18
SQRDL	0.009603	3.16
MT1L	0.008372	3.15
PARP10	0.00336	3.15
PRKD2	0.002487	3.14
APOL2	0.012474	3.12
CNP	0.007305	3.12
ENTPD1	0.01493	3.11
DNAJA1	0.012804	3.09
DUSP10	0.028067	3.09
HIST1H2BH	0.011367	3.09
HIST2H3A	0.027841	3.09
HIVEP1	0.025494	3.07
LMNB1	0.019036	3.05
SLC25A28	0.005365	3.05
ZNF267	0.003618	3.05
CCNA2	0.048542	3.04
CARD16	0.00871	3.03
MYD88	0.007781	3.03
CTD-2377D24.6	0.023521	3.02
HLA-DRB4	0.03308	3.02
MT1X	0.007513	3.02
GTPBP2	0.00336	3
NLRC5	0.005728	3
TIMELESS	0.003261	3
GPR180	0.004706	2.99
KPNB1	0.006185	2.99
LINC00284	0.008536	2.99
CKAP2L	0.026787	2.98
COTL1	0.006622	2.98
SCARB2	0.003261	2.98
B4GALT5	0.012231	2.97
HLA-DOB	0.010475	2.96
SLAMF7	0.00703	2.96
RASGRF2	0.00716	2.95
ALOX5AP	0.016257	2.93
HIST1H3G	0.039525	2.93
PSMA6	0.002964	2.93
CD97	0.019915	2.92
HIST1H3C	0.046987	2.9
KIF11	0.024032	2.9
LGALS9C	0.031377	2.9
IL15	0.019802	2.89
SLFN12L	0.004937	2.88
MIR4308	0.02086	2.87
SH2D2A	0.008823	2.87
AC012363.4	0.01731	2.85
AKAP5	0.009434	2.83
HMGCS1	0.010942	2.83
FANCI	0.009529	2.82
GBP7	0.004937	2.81
MT1E	0.035567	2.81
WDFY1	0.003094	2.81
CASC5	0.017669	2.8
MT1JP	0.031433	2.8
FAM72D	0.037994	2.79
PSMA2	0.01233	2.78
HDGFRP3	0.014935	2.77
RP11-1148L6.5	0.036719	2.77
NCAPG	0.039905	2.76
TIPARP	0.006035	2.76
KIAA0226	0.005009	2.74
MTVR2	0.005843	2.74
HLA-DPA1	0.03038	2.72
TBC1D4	0.016234	2.7
HIST1H2AB	0.024392	2.69
KIR3DX1	0.031728	2.69
NFKBIZ	0.021796	2.69
UBA7	0.020351	2.69
CDK2	0.00482	2.68
KCNA3	0.005272	2.67
NOD1	0.00482	2.67
PSMB8	0.004706	2.67
MT1B	0.013088	2.64
MT1G	0.009567	2.64
ITGA1	0.028971	2.63
P2RX7	0.00776	2.63
PTTG2	0.009408	2.63
ESCO2	0.045834	2.62
LOC101927027	0.010273	2.62
NAMPTL	0.02258	2.62
CENPE	0.016965	2.61
SLC37A1	0.00533	2.61
STARD4	0.003622	2.6
IFI16	0.005153	2.59
USPL1	0.00179	2.59
NASP	0.003622	2.58
THBS1	0.021875	2.58
CD69	0.037994	2.56
CLUHP3	0.008536	2.56
GPR171	0.004706	2.56
RP11-430C7.5	0.022338	2.56
HIST2H2BF	0.006214	2.55
SLC27A2	0.041333	2.54
SLFN12	0.009434	2.54
UVRAG	0.005342	2.54
CNDP2	0.019897	2.53
TOP1	0.002621	2.53
DFNB31	0.004937	2.51
NAMPT	0.020947	2.51
RNU7-76P	0.036909	2.5
TNK2-AS1	0.012011	2.5
MVP	0.006291	2.49
RP11-61L14.6	0.006214	2.49
ARHGAP11A	0.02981	2.48
KIAA0040	0.006856	2.48
ODF3B	0.012014	2.48
SERPINB8	0.014892	2.47
NFE2L3	0.025773	2.46
TRIM25	0.025773	2.46
NEXN	0.009434	2.45
C1GALT1	0.009149	2.44
CENPN	0.027467	2.44
CKS2	0.037875	2.44
HMMR	0.032308	2.44
IRF9	0.011997	2.44
ZWILCH	0.011195	2.44
ASPM	0.021875	2.43
AL592494.5	0.007519	2.42
BCL2L14	0.020602	2.42
BRIP1	0.021595	2.42
GNG5	0.009684	2.42
RGS2	0.035672	2.41
BTBD11	0.008107	2.4
TNFAIP3	0.009648	2.4
VRK2	0.019199	2.4
C5	0.032548	2.38
CXorf21	0.012946	2.38
FAR2	0.010331	2.38
MELK	0.038203	2.38
HIST2H2AB	0.0092	2.37
KIAA0101	0.009974	2.37
AMBRA1	0.003227	2.36
IPCEF1	0.002859	2.36
PAPD7	0.02835	2.36
FNDC3A	0.002728	2.35
HIST2H2AA4	0.009648	2.35
KPNA2	0.040814	2.35
PSMA4	0.0174	2.35
HIST1H2BI	0.028686	2.34
KIF18A	0.018603	2.34
C19orf38	0.042401	2.33
GIMAP8	0.022353	2.33
IDH2	0.00482	2.33
LOC101927181	0.01027	2.33
MT1A	0.014871	2.33
TRIM26	0.009648	2.33
UBALD2	0.016731	2.33
FNDC3B	0.007803	2.32
HMGN2P25	0.013318	2.32
NET1	0.029167	2.32
JUND	0.042251	2.31
CREM	0.006331	2.3
FANCL	0.01028	2.3
GIMAP6	0.039897	2.3
POLD3	0.010331	2.3
RAD9A	0.010314	2.3
RIPK2	0.0414	2.3
DBF4B	0.015277	2.29
GUCY1A3	0.016528	2.29
RNF213	0.00179	2.28
CARD6	0.015171	2.27
E2F5	0.009603	2.27
FAM72B	0.047511	2.27
LINC01260	0.002487	2.27
LOC100507535	0.012114	2.27
HIST1H2BD	0.012762	2.24
KDELC2	0.005365	2.24
NCOA3	0.008018	2.24
AFF1	0.00241	2.23
CENPU	0.024293	2.23
MT1M	0.024392	2.23
C9orf91	0.013714	2.22
HIST1H2BK	0.023542	2.22
C15orf39	0.023134	2.21
GRN	0.035986	2.21
PSMB9	0.008072	2.21
RNF19B	0.035869	2.21
TMSB10	0.028737	2.21
AC007250.4	0.045842	2.2
CCDC146	0.014134	2.2
IL3RA	0.048043	2.2
DIAPH3	0.038381	2.18
NCAM1	0.007434	2.18
RP11-288L9.4	0.026046	2.18
RUFY4	0.006239	2.18
GRAMD1B	0.01081	2.17
MDM2	0.011643	2.17
PTP4A1	0.031887	2.17
CASP4	0.012511	2.16
FAM69A	0.010942	2.16
FMR1	0.00793	2.16
SYTL3	0.00482	2.16
DCBLD1	0.004706	2.15
HMGN2P18	0.003863	2.15
LOC101927354	0.046563	2.15
MBOAT1	0.016355	2.15
ADPGK	0.003865	2.14
CTNNA1	0.006093	2.14
ARRDC3	0.006757	2.13
EAF1	0.027789	2.13
HIST1H2AG	0.036602	2.13
TBC1D1	0.006307	2.13
NFIL3	0.045834	2.12
RNF114	0.014068	2.12
TOMM34	0.029967	2.12
CBLN3	0.040279	2.11
METRNL	0.014277	2.11
HIST2H2BA	0.020324	2.09
HM13	0.028765	2.09
HMGN2P15	0.012615	2.09
RP11-312O7.2	0.009648	2.09
ZFYVE26	0.006174	2.09
ARHGEF3	0.004706	2.08
ATXN7L3	0.007931	2.08
CENPF	0.045128	2.08
CHSY1	0.010757	2.08
FANCA	0.005728	2.08
HSPH1	0.018694	2.08
IRF1	0.00482	2.08
MCM4	0.026898	2.08
POMP	0.042744	2.08
PSMA3	0.005168	2.08
RP11-439A17.7	0.021281	2.08
ETS2	0.009434	2.07
RAD51AP1	0.018954	2.07
AGK	0.008898	2.06
ARSD	0.005757	2.06
CAPN3	0.00533	2.06
CD48	0.033619	2.06
CSF1	0.01233	2.06
MCM6	0.02371	2.06
MXD1	0.034076	2.06
NFE2L1	0.022963	2.06
PVRL3	0.008268	2.06
HSP90AA4P	0.027652	2.05
PAPD5	0.00179	2.05
EIF4G1	0.048903	2.04
GPBP1	0.00358	2.04
QKI	0.008858	2.04
SREBF2	0.01628	2.04
TNFSF4	0.02835	2.04
AF131217.1	0.016944	2.03
FEM1C	0.030362	2.03
HSPA1A	0.029123	2.03
RP2	0.012803	2.03
AHR	0.032744	2.02
AIDA	0.00641	2.02
ARHGAP11B	0.022541	2.02
C5orf56	0.004937	2.02
DOCK9	0.005818	2.02
TFE3	0.017955	2.02
THEMIS2	0.019442	2.02
ZEB1	0.037037	2.02
CASP7	0.002272	2.01
PRF1	0.029435	2.01
RCN1P2	0.008618	2.01
STAT3	0.01114	2.01
ATAD2	0.026182	2
FAM72A	0.038626	2
LONRF1	0.027688	2
NAA25	0.008018	2
C14orf159	0.00695	1.99
CARD17	0.02862	1.99
CDK1	0.048162	1.99
LMBR1	0.005398	1.99
TTK	0.044221	1.99
ARL5B	0.03349	1.98
ELF1	0.008823	1.98
GIMAP2	0.009779	1.98
HIST1H2BC	0.014619	1.98
HIST1H2BJ	0.019586	1.98
LOC643733	0.028308	1.98
RBCK1	0.007519	1.98
SERPINB9P1	0.01252	1.98
LONRF3	0.009648	1.97
MAGED2	0.007047	1.97
PSEN2	0.004706	1.97
RP11-67L3.6	0.032364	1.97
SLC3A2	0.025494	1.97
ANXA2P2	0.032364	1.96
CPEB2	0.018638	1.96
RALB	0.01028	1.96
TRIM34	0.019541	1.96
AC009542.2	0.033619	1.95
FKBP5	0.012946	1.95
SMG7	0.002487	1.95
STK3	0.01521	1.95
ADAM17	0.009053	1.94
ANKIB1	0.005737	1.94
CDC7	0.009222	1.94
CYP51A1	0.02457	1.94
HIST1H2AH	0.021732	1.94
KIAA0368	0.009974	1.94
KIF15	0.026362	1.94
MCM10	0.02193	1.94
MSMO1	0.013258	1.94
PSMA5	0.005408	1.94
PSME1	0.0303	1.94
RARRES3	0.037777	1.94
RP3-522D1.1	0.044739	1.94
SYNGR2	0.023245	1.94
TARS	0.029967	1.94
TUBA1C	0.028683	1.94
SNX6	0.00515	1.93
HIST1H2AI	0.045799	1.92
HIST1H2BN	0.015322	1.92
HMGN2P17	0.010773	1.92
MTHFD1	0.040262	1.92
NFE2L2	0.016066	1.92
PFKP	0.002487	1.92
PRRG4	0.007576	1.92
SIPA1L1	0.010757	1.92
ZC3HAV1	0.012139	1.92
ACSL4	0.012538	1.91
HIST1H2AJ	0.007754	1.91
HIST1H2BG	0.009639	1.91
LOC441455	0.018474	1.91
PRIM2	0.008649	1.91
RIPK3	0.011775	1.91
SLC30A1	0.005009	1.91
CCNE2	0.044828	1.9
GALM	0.044553	1.9
KEAP1	0.028339	1.9
KNTC1	0.018256	1.9
INSL6	0.037834	1.89
KIF14	0.0433	1.89
NUDCD1	0.020234	1.89
NUDT9P1	0.032008	1.89
PPP1R14BP3	0.040293	1.89
RBM7	0.007971	1.89
RNF138	0.00482	1.89
SGOL1	0.010876	1.89
UPF1	0.01252	1.89
CHST12	0.014619	1.88
COLQ	0.030635	1.88
DDB2	0.004706	1.88
HIF1A-AS1	0.029229	1.88
HIST1H3E	0.018448	1.88
HMGB2	0.013276	1.88
LRRCC1	0.006171	1.88
NUP205	0.00482	1.88
PDIA3	0.007942	1.88
RAB3GAP1	0.011367	1.88
RPS6KC1	0.009244	1.88
SOCS2	0.033732	1.88
C6orf62	0.01233	1.87
IL18RAP	0.019199	1.87
S100A11	0.016844	1.87
STIP1	0.02681	1.87
TRIM69	0.018908	1.87
CASP10	0.006358	1.86
GOLIM4	0.015887	1.86
RNU1-59P	0.049897	1.86
USP42	0.013647	1.86
ME2	0.007692	1.85
MT1DP	0.021961	1.85
RP1-15D23.2	0.033201	1.85
SLC22A15	0.026104	1.85
ATP6V1B2	0.039677	1.84
CALR	0.034392	1.84
CREBRF	0.022162	1.84
MTF1	0.012762	1.84
SP140L	0.008259	1.84
ZNRF2	0.010433	1.84
EPB41L4A	0.046763	1.83
FYTTD1	0.00716	1.83
TRIM78P	0.036532	1.83
BARD1	0.019261	1.82
DUSP16	0.015158	1.82
GCA	0.008207	1.82
HCFC1	0.025773	1.82
HMGN2P11	0.006398	1.82
HSPA8	0.016152	1.82
OGFR	0.004706	1.82
SNRPA	0.045093	1.82
SZRD1	0.039256	1.82
MAP4	0.007298	1.81
SCO2	0.030669	1.81
SHISA5	0.023522	1.81
SOCS1	0.040957	1.81
VCPIP1	0.013041	1.81
BLZF1	0.012552	1.8
CD55	0.021931	1.8
ERP44	0.011367	1.8
ETNK1	0.006593	1.8
FAM122C	0.018905	1.8
HIST1H1C	0.012946	1.8
SPG11	0.020545	1.8
STX17	0.007125	1.8
TNK2	0.0031	1.8
UNC93B6	0.022574	1.8
XPO6	0.006331	1.8
COX5A	0.037037	1.79
GANC	0.007645	1.79
JMJD1C	0.008207	1.79
PDIA3P1	0.006398	1.79
SMG5	0.023713	1.79
TBK1	0.002487	1.79
TMEM106A	0.011473	1.79
CCDC9	0.022614	1.78
CEBPD	0.021875	1.78
CTBS	0.009036	1.78
EIF4A1P2	0.023696	1.78
GADD45B	0.041344	1.78
HIST1H2AL	0.023617	1.78
HMGN2P28	0.020023	1.78
HNRNPLL	0.027652	1.78
PRMT5	0.048542	1.78
SKA2P1	0.036719	1.78
SNTB1	0.021269	1.78
TICRR	0.02093	1.78
USF1	0.027595	1.77
CALCOCO2	0.00179	1.76
EXPH5	0.046263	1.76
LMO4	0.012803	1.76
LYST	0.029123	1.76
NECAP1	0.026104	1.76
FECH	0.023955	1.75
GPD2	0.036668	1.75
IRF2	0.007305	1.75
LINS	0.01233	1.75
OTUD4	0.008913	1.75
PRKCE	0.003792	1.75
TMX1	0.008211	1.75
VTRNA1-3	0.046984	1.75
EXO1	0.044308	1.74
FSCN1	0.032972	1.74
MKRN1	0.00179	1.74
SETX	0.003392	1.74
BRD2	0.007067	1.73
CKS1B	0.011447	1.73
CTSS	0.02371	1.73
HMGN1	0.025314	1.73
KIAA1731	0.010757	1.73
LYSMD2	0.023632	1.73
MYBL2	0.02649	1.73
PANX1	0.028284	1.73
PEA15	0.042217	1.73
RBM43	0.004706	1.73
SCML4	0.011643	1.73
SHCBP1	0.03753	1.73
TRAK2	0.012965	1.73
ACTA2	0.020475	1.72
AK2	0.020969	1.72
CYCS	0.021362	1.72
GMNN	0.046444	1.72
H3F3B	0.008844	1.72
LOC101929118	0.042407	1.72
NF1P5	0.023947	1.72
RHOBTB2	0.026858	1.72
SLC35A4	0.015637	1.72
TCF19	0.039525	1.72
AC004840.9	0.027211	1.71
ANXA1	0.008359	1.71
BAG1	0.016528	1.71
C22orf39	0.015691	1.71
DDIAS	0.003843	1.71
NDUFA9	0.016528	1.71
PCAT1	0.022578	1.71
RMDN3	0.004937	1.71
TMEM126B	0.036931	1.71
ACP2	0.024445	1.7
ANXA4	0.012691	1.7
CD164	0.01233	1.7
DNMT1	0.005153	1.7
HIST1H2AM	0.014067	1.7
INO80D	0.009648	1.7
RAB27B	0.014203	1.7
SKA3	0.044954	1.7
XRCC2	0.022541	1.7
C21orf91	0.005023	1.69
DCP1A	0.023955	1.69
GEN1	0.007668	1.69
HIST1H2BF	0.037994	1.69
JAK3	0.049142	1.69
KDM6A	0.002728	1.69
PRDX4	0.007067	1.69
RP4-794H19.4	0.038324	1.69
RPAP3	0.007624	1.69
CBWD1	0.014393	1.68
DDIT3	0.038399	1.68
ECT2	0.049977	1.68
GNG5P2	0.023554	1.68
JADE2	0.020545	1.68
MANEA	0.026718	1.68
NCOA2	0.01233	1.68
SPOCK2	0.036863	1.68
STS	0.014669	1.68
UBQLNL	0.032364	1.68
ZBTB43	0.004937	1.68
CARS	0.037746	1.67
CDCA2	0.049404	1.67
CPEB3	0.008207	1.67
ERAP2	0.015454	1.67
ERLIN1	0.021875	1.67
KARS	0.047549	1.67
LINC00996	0.038834	1.67
POLQ	0.012641	1.67
RAB31	0.049678	1.67
SEC24D	0.01521	1.67
ST3GAL4	0.008129	1.67
ZC3HAV1L	0.030982	1.67
ZCCHC6	0.004706	1.67
CNTLN	0.025029	1.66
FLOT1	0.027443	1.66
GALNT3	0.004706	1.66
NFKBIE	0.019886	1.66
RAB8A	0.027256	1.66
RBPJ	0.026623	1.66
TMEM222	0.027723	1.66
TRAF2	0.03566	1.66
ARHGAP17	0.012014	1.65
CTPS1	0.02829	1.65
DXO	0.049287	1.65
HIST2H2BC	0.015322	1.65
HMGN2	0.003618	1.65
IFIT1B	0.012803	1.65
OTOF	0.041814	1.65
AHSA1	0.044561	1.64
ARAP2	0.036299	1.64
HMGN1P30	0.011775	1.64
KLF8	0.03612	1.64
NUCB1	0.028519	1.64
SEC24C	0.015401	1.64
XPNPEP1	0.012946	1.64
C4orf33	0.018256	1.63
CCNK	0.009684	1.63
CIITA	0.017714	1.63
DLL1	0.021875	1.63
EIF4A1	0.042271	1.63
FBXO5	0.007568	1.63
HIST1H3D	0.019673	1.63
HLA-G	0.031743	1.63
LAYN	0.01848	1.63
RNF24	0.028801	1.63
HFE	0.020077	1.62
HSP90AA2	0.042271	1.62
KIAA0247	0.034036	1.62
SLC25A24	0.015933	1.62
TAF5	0.031092	1.62
TRIM56	0.019541	1.62
CMAS	0.039839	1.61
LGALS8	0.04591	1.61
MKRN9P	0.009529	1.61
NIPSNAP3A	0.026797	1.61
REEP3	0.028779	1.61
BAK1	0.018237	1.6
BAZ2A	0.004706	1.6
CDK12	0.022064	1.6
CYLD	0.020438	1.6
DCPS	0.024712	1.6
EMR2	0.033058	1.6
HELLS	0.01964	1.6
HOMER1	0.044561	1.6
ITPR1	0.020489	1.6
MARS	0.024278	1.6
PHACTR4	0.003843	1.6
RP11-126K1.8	0.021732	1.6
TIA1	0.018885	1.6
TK1	0.009648	1.6
TMEM170A	0.028517	1.6
USP37	0.005695	1.6
C11orf63	0.00482	1.59
C18orf25	0.009919	1.59
ETF1	0.017995	1.59
LINC00278	0.023797	1.59
MICA	0.006992	1.59
NCSTN	0.032364	1.59
PDGFRB	0.044221	1.59
RACGAP1	0.026529	1.59
RHEB	0.012946	1.59
RIPK1	0.01081	1.59
RP11-89K10.1	0.027007	1.59
SLC15A3	0.00533	1.59
SPPL2A	0.018894	1.59
USP25	0.018883	1.59
XPO1	0.009648	1.59
YES1	0.012555	1.59
ARMCX6	0.027535	1.58
BAZ1A	0.017233	1.58
CSRP1	0.029807	1.58
EPB41L2	0.038203	1.58
FEN1	0.033812	1.58
GRIPAP1	0.013994	1.58
JARID2	0.014726	1.58
MIA3	0.013318	1.58
POLR2A	0.016944	1.58
PSMD8	0.049555	1.58
RAB3IP	0.019918	1.58
SLC39A7	0.029123	1.58
STAT6	0.013872	1.58
ATAD5	0.007351	1.57
CASK	0.015254	1.57
CIT	0.020269	1.57
FIBP	0.027443	1.57
IRF5	0.012139	1.57
MID1IP1	0.009434	1.57
MT1IP	0.023785	1.57
PPP1CC	0.048917	1.57
RFX5	0.012508	1.57
UNK	0.00977	1.57
ZCCHC10	0.012012	1.57
BRD7	0.010817	1.56
BTN3A1	0.039272	1.56
CFLAR	0.007513	1.56
FBXO39	0.041895	1.56
GPR174	0.047599	1.56
MYL12A	0.029712	1.56
NBN	0.01028	1.56
OSBPL7	0.03032	1.56
PARP3	0.045509	1.56
PLAGL2	0.018182	1.56
PPP2R2A	0.016337	1.56
VTA1	0.011911	1.56
DNASE2	0.015233	1.55
FAM98A	0.024187	1.55
INTS7	0.030646	1.55
IPO4	0.018237	1.55
MIR22HG	0.035163	1.55
NR1H2	0.004937	1.55
VPS54	0.036265	1.55
BTN2A3P	0.005201	1.54
EIF1AY	0.007125	1.54
HLA-B	0.017548	1.54
HVCN1	0.042887	1.54
LAX1	0.03196	1.54
MED8	0.03564	1.54
MEF2A	0.00358	1.54
PSMD14	0.032284	1.54
RP3-340B19.3	0.018056	1.54
SOS1	0.014067	1.54
STAT5A	0.01667	1.54
TCIRG1	0.008882	1.54
TEP1	0.00344	1.54
TFRC	0.046975	1.54
ZNF43	0.008166	1.54
ABCD1	0.007305	1.53
AP1G2	0.007125	1.53
BTN3A3	0.029499	1.53
CHORDC1	0.008018	1.53
DNAJB12	0.042864	1.53
GRAP	0.037994	1.53
MORC3	0.029888	1.53
MRPL49	0.03435	1.53
NEK2	0.036101	1.53
NF1	0.011997	1.53
PRPS2	0.029992	1.53
RTF1	0.010207	1.53
SKA2	0.046984	1.53
TNFRSF10B	0.034472	1.53
TTF2	0.02981	1.53
TUBB2B	0.023844	1.53
AMER1	0.014068	1.52
ARSB	0.03105	1.52
ASXL2	0.012314	1.52
CCDC109B	0.015242	1.52
CMC2	0.049186	1.52
DNAJB11	0.010331	1.52
EPT1	0.010215	1.52
GGCT	0.011574	1.52
LARP4	0.00716	1.52
MOB3C	0.009779	1.52
NRBF2	0.044684	1.52
PLAA	0.028765	1.52
PLEKHA2	0.005419	1.52
RNF115	0.004937	1.52
TMEM194A	0.02371	1.52
UBR2	0.012139	1.52
WIPF1	0.012114	1.52
APOBEC3B	0.038285	1.51
ARFIP1	0.015643	1.51
CDC45	0.044396	1.51
CHAF1A	0.046469	1.51
CLDND1	0.041673	1.51
DCAF11	0.013505	1.51
E2F7	0.011903	1.51
EMC2	0.027516	1.51
ESD	0.044739	1.51
GUCD1	0.035895	1.51
HLA-DRB6	0.042901	1.51
HNRNPF	0.025262	1.51
HSP90AA1	0.030584	1.51
KHNYN	0.032904	1.51
MAML2	0.02981	1.51
MTRF1L	0.016757	1.51
PARP4	0.007008	1.51
POLK	0.013647	1.51
PSMC1	0.043578	1.51
PTK2	0.031676	1.51
PUS10	0.027865	1.51
ZNF175	0.048542	1.51
AGAP8	0.018848	-1.51
ATRX	0.021725	-1.51
BRAF	0.042222	-1.51
FAM66D	0.02209	-1.51
FBXL17	0.01079	-1.51
FOCAD	0.012457	-1.51
GABPB1-AS1	0.025285	-1.51
ISPD	0.042281	-1.51
LINC00339	0.034036	-1.51
MAP3K4	0.019915	-1.51
MIR3941	0.023666	-1.51
POLR2B	0.004937	-1.51
PPWD1	0.03612	-1.51
RPL27	0.012139	-1.51
SEC63	0.00179	-1.51
SPIN1	0.033027	-1.51
VAMP1	0.03314	-1.51
ZDHHC20	0.009648	-1.51
ALDH3A2	0.037037	-1.52
BPTF	0.032439	-1.52
DNAJC3-AS1	0.008971	-1.52
FAM49A	0.005408	-1.52
FNBP1	0.005263	-1.52
GALNT11	0.014562	-1.52
GUSBP4	0.046269	-1.52
HDDC2	0.036291	-1.52
HSD17B11	0.020877	-1.52
LARP1B	0.017217	-1.52
LBR	0.032194	-1.52
LCE2B	0.037554	-1.52
LOC100506071	0.046563	-1.52
PURB	0.028529	-1.52
SCP2	0.023559	-1.52
TXLNGY	0.030798	-1.52
AMZ2	0.013975	-1.53
APLF	0.029123	-1.53
CYTH3	0.032778	-1.53
KIAA0586	0.024337	-1.53
LOC100506639	0.023522	-1.53
POLR1E	0.023062	-1.53
PTPRCAP	0.025068	-1.53
RNU6-657P	0.040027	-1.53
RP11-121A14.3	0.041724	-1.53
RPL23AP64	0.039009	-1.53
TRMT61B	0.018402	-1.53
UBE4B	0.004706	-1.53
VPS26B	0.043102	-1.53
ABCC5	0.020351	-1.54
ABCD3	0.008433	-1.54
COX11	0.019539	-1.54
DCAF17	0.034395	-1.54
EPM2AIP1	0.038188	-1.54
LINC00656	0.018255	-1.54
NBPF9	0.029304	-1.54
PMS2P5	0.021269	-1.54
RCBTB2	0.039935	-1.54
RHOQP2	0.023713	-1.54
RNU6-417P	0.047302	-1.54
WBP1	0.009603	-1.54
ZNF827	0.024808	-1.54
AC007566.10	0.023686	-1.55
CPNE3	0.035163	-1.55
FAM185A	0.018954	-1.55
FRAT1	0.047685	-1.55
G3BP1	0.016152	-1.55
GLG1	0.010773	-1.55
IFFO2	0.015322	-1.55
IFT172	0.013401	-1.55
LOC202181	0.012946	-1.55
LRFN1	0.005365	-1.55
MAN1A2	0.00358	-1.55
PER3	0.028529	-1.55
PROX2	0.021732	-1.55
RPS3	0.02404	-1.55
S100PBP	0.047235	-1.55
SNORA16B	0.02404	-1.55
TMEM204	0.018252	-1.55
UBA6-AS1	0.039525	-1.55
USP34	0.025355	-1.55
VAV3	0.046098	-1.55
WHAMMP3	0.047201	-1.55
ADAT2	0.00358	-1.56
AGL	0.030666	-1.56
AMY1B	0.029481	-1.56
CAMK2D	0.01079	-1.56
DGKD	0.02404	-1.56
GOLGA8A	0.043001	-1.56
HABP4	0.028719	-1.56
IQGAP1	0.009648	-1.56
KLHL22	0.00358	-1.56
LOC100507431	0.019915	-1.56
MPP7	0.01233	-1.56
PLEKHM3	0.02457	-1.56
PMS2L2	0.019772	-1.56
RP11-269F20.1	0.024445	-1.56
RPL3	0.019447	-1.56
STRN	0.042251	-1.56
TBC1D5	0.006279	-1.56
THRA	0.009974	-1.56
WDR60	0.012457	-1.56
AMZ2P1	0.014939	-1.57
CDC42EP3	0.023696	-1.57
CPSF6	0.034462	-1.57
CRBN	0.038948	-1.57
FBXL4	0.028276	-1.57
GUSBP9	0.049808	-1.57
LDLRAP1	0.018231	-1.57
LINC00243	0.032364	-1.57
LINC00893	0.041113	-1.57
LPCAT1	0.018331	-1.57
MAPK1	0.005111	-1.57
NAIP	0.049008	-1.57
NT5DC1	0.013568	-1.57
RCN2	0.034647	-1.57
REREP3	0.023165	-1.57
RNU5E-9P	0.036126	-1.57
SERGEF	0.01233	-1.57
TBC1D19	0.011997	-1.57
THEM4	0.0222	-1.57
ZBED4	0.005408	-1.57
AK5	0.023685	-1.58
BCAS3	0.01898	-1.58
CCM2	0.035448	-1.58
FLJ38717	0.0289	-1.58
HSPA7	0.012354	-1.58
LOC101927550	0.012156	-1.58
LRP12	0.023079	-1.58
MCTP2	0.046987	-1.58
MDN1	0.004937	-1.58
MIR646HG	0.029679	-1.58
PIK3IP1	0.039703	-1.58
PIP4K2A	0.013717	-1.58
RFTN1	0.028276	-1.58
RNU6-28P	0.030362	-1.58
SLC26A11	0.005365	-1.58
UGGT1	0.039401	-1.58
ZNF276	0.027648	-1.58
ZNF594	0.022497	-1.58
ARL17A	0.035456	-1.59
CDNF	0.029568	-1.59
GALT	0.029446	-1.59
JMJD7	0.004793	-1.59
N6AMT1	0.007048	-1.59
RNA5SP508	0.023768	-1.59
SLC16A7	0.017152	-1.59
SLC46A3	0.014068	-1.59
SNRK	0.026427	-1.59
SVIL	0.036683	-1.59
ULK2	0.014562	-1.59
AC100848.1	0.027535	-1.6
ATP6V1E2	0.011772	-1.6
CD58	0.016003	-1.6
CDHR3	0.014067	-1.6
MYO1F	0.040114	-1.6
NDUFA6-AS1	0.039258	-1.6
PNMA1	0.015322	-1.6
PRKACB	0.046659	-1.6
RNU7-143P	0.03948	-1.6
SLC20A1	0.021362	-1.6
SNX29P1	0.044062	-1.6
ZBED5	0.037126	-1.6
2009-09-01	0.007358	-1.61
BZRAP1-AS1	0.043008	-1.61
CALM3	0.005111	-1.61
EIF3FP3	0.040385	-1.61
FAM200B	0.028564	-1.61
FYB	0.031971	-1.61
LOC100129637	0.044151	-1.61
PABPC1	0.009017	-1.61
PCCA	0.016573	-1.61
PDZD4	0.037994	-1.61
RNU6-1144P	0.024778	-1.61
RP11-175I17.2	0.041303	-1.61
RP11-98I9.4	0.029123	-1.61
RPL17	0.024187	-1.61
SUN2	0.031143	-1.61
VPS16	0.036778	-1.61
ARAP3	0.021173	-1.62
CTR9	0.021802	-1.62
DSTN	0.029304	-1.62
EEF2K	0.02835	-1.62
IL21R	0.026259	-1.62
PLOD1	0.037482	-1.62
RNPEPL1	0.023371	-1.62
RRN3P2	0.006051	-1.62
TOP2B	0.022162	-1.62
TXNDC16	0.028686	-1.62
ALDH5A1	0.017217	-1.63
BIN2	0.022353	-1.63
DENND4C	0.021997	-1.63
DHRS3	0.032454	-1.63
DNAH1	0.011997	-1.63
DUSP28	0.01891	-1.63
HEATR9	0.015373	-1.63
IL16	0.005365	-1.63
MIR598	0.018351	-1.63
OXNAD1	0.024035	-1.63
PLEKHA8	0.021726	-1.63
POU2F2	0.010019	-1.63
RPS4Y1	0.01848	-1.63
TRIO	0.016903	-1.63
USP28	0.026427	-1.63
UXS1	0.005737	-1.63
ZNF248	0.011556	-1.63
BIVM	0.019915	-1.64
DIAPH1	0.007971	-1.64
ENOSF1	0.006358	-1.64
FAM216A	0.008835	-1.64
LINC00412	0.044396	-1.64
LIX1L	0.038188	-1.64
MYH9	0.01196	-1.64
PACS1	0.012803	-1.64
PYROXD2	0.009985	-1.64
RP11-763B22.4	0.039373	-1.64
YPEL2	0.020694	-1.64
ABCB1	0.020793	-1.65
EMBP1	0.038162	-1.65
GPR114	0.033619	-1.65
GTF3C1	0.032683	-1.65
IARS2	0.00793	-1.65
IKBKAP	0.005365	-1.65
KLHDC4	0.018514	-1.65
KLHL36	0.022638	-1.65
LPGAT1	0.006331	-1.65
MIR604	0.02404	-1.65
NAP1L2	0.025029	-1.65
PPIG	0.048542	-1.65
RNU6-455P	0.028529	-1.65
ST8SIA6	0.026957	-1.65
BNIP3	0.019363	-1.66
CYFIP2	0.007373	-1.66
FAM150B	0.006093	-1.66
FAM168B	0.044225	-1.66
MYO9A	0.012014	-1.66
NPRL2	0.024661	-1.66
PRDX2	0.036478	-1.66
PRKD3	0.017724	-1.66
TBC1D30	0.014562	-1.66
TSHZ1	0.028308	-1.66
ANKRD13D	0.03693	-1.67
ATRN	0.012762	-1.67
LINC00657	0.026461	-1.67
LOC101928706	0.010475	-1.67
MYOM1	0.006668	-1.67
NAPB	0.039256	-1.67
PGPEP1	0.045099	-1.67
PPM1M	0.025329	-1.67
SMAD9	0.019057	-1.67
SMKR1	0.042616	-1.67
SNORD116-20	0.03344	-1.67
CLDND2	0.014355	-1.68
DDX6	0.012738	-1.68
FXN	0.016014	-1.68
GABPB2	0.018477	-1.68
ITCH	0.012458	-1.68
LINC00672	0.040027	-1.68
NIPAL2	0.00716	-1.68
PECAM1	0.024187	-1.68
PPP2R2B	0.012691	-1.68
PRKDC	0.006905	-1.68
RAPGEF6	0.002487	-1.68
TBXAS1	0.032382	-1.68
TIMP1	0.009281	-1.68
ANKAR	0.037536	-1.69
C10orf12	0.025517	-1.69
CXXC5	0.019743	-1.69
HIP1	0.007971	-1.69
KLHDC2	0.017143	-1.69
LGR6	0.023129	-1.69
LOC101928673	0.028085	-1.69
POLR2J4	0.040027	-1.69
SYK	0.014039	-1.69
VPS13D	0.004724	-1.69
ABCA5	0.038928	-1.7
ARRB2	0.042202	-1.7
ATP13A3	0.01775	-1.7
DAPK2	0.020945	-1.7
LOC339988	0.025029	-1.7
OMA1	0.029888	-1.7
SFT2D3	0.030371	-1.7
CXXC4	0.033619	-1.71
FLJ41757	0.008618	-1.71
GOLGA8S	0.02835	-1.71
GUSBP3	0.032364	-1.71
LRRC8C	0.010747	-1.71
PARG	0.017152	-1.71
RHOF	0.037834	-1.71
SNORD116-1	0.047689	-1.71
STK39	0.016965	-1.71
STXBP5	0.018327	-1.71
U91324.1	0.021875	-1.71
XKR6	0.039525	-1.71
EVA1C	0.02828	-1.72
FAM13A-AS1	0.037037	-1.72
LOC100996286	0.027651	-1.72
PIK3CG	0.005555	-1.72
RP3-370M22.8	0.0414	-1.72
CHD9	0.041673	-1.73
ERBB2	0.043836	-1.73
FAR1	0.013084	-1.73
FLOT2	0.038904	-1.73
GATS	0.027978	-1.73
LINC00863	0.029281	-1.73
LOC401320	0.032519	-1.73
LRCH3	0.021964	-1.73
SYNE1-AS1	0.014067	-1.73
SYTL1	0.016944	-1.73
TBC1D14	0.036715	-1.73
ACYP2	0.020819	-1.74
APPL1	0.002147	-1.74
C6orf214	0.024808	-1.74
PITPNA-AS1	0.01082	-1.74
SNORD116-14	0.012823	-1.74
WDFY2	0.01629	-1.74
WDR52	0.033541	-1.74
RNU6-330P	0.037876	-1.75
TMEM116	0.018284	-1.75
TOMM7	0.010773	-1.75
TRAF3IP3	0.015641	-1.75
ANKRD44	0.034132	-1.76
CD7	0.023884	-1.76
FAM173B	0.016014	-1.76
LOC153684	0.046784	-1.76
PNRC1	0.014871	-1.76
SCAND2P	0.015472	-1.76
ZCCHC14	0.009607	-1.76
AC008746.12	0.019606	-1.77
ANKRD32	0.00179	-1.77
DPH5	0.026645	-1.77
HCG18	0.012458	-1.77
HERC2	0.006907	-1.77
NEO1	0.012605	-1.77
TANC2	0.010331	-1.77
CDK13	0.022963	-1.78
DIRC2	0.026338	-1.78
DOCK3	0.012014	-1.78
ERMP1	0.02929	-1.78
LINC00938	0.006368	-1.78
LYRM7	0.025699	-1.78
MXRA7	0.029967	-1.78
SALL4	0.012335	-1.78
SNORD116-16	0.021362	-1.78
TRIB2	0.015254	-1.78
TTLL1	0.041548	-1.78
VIM-AS1	0.035098	-1.78
ZYG11B	0.035012	-1.78
AC105393.2	0.033848	-1.79
CEP85L	0.041391	-1.79
DNASE1	0.01482	-1.79
HCST	0.017693	-1.79
KIAA1324L	0.042219	-1.79
LINC00649	0.03273	-1.79
RNY3P3	0.042219	-1.79
RPS23	0.026055	-1.79
TPT1-AS1	0.02181	-1.79
CUBN	0.026447	-1.8
FLJ10038	0.0289	-1.8
GP1BA	0.045799	-1.8
GYPC	0.020694	-1.8
LINC00260	0.037143	-1.8
MANBA	0.006742	-1.8
MTR	0.035986	-1.8
NFIA	0.008268	-1.8
PIGL	0.031184	-1.8
PRMT2	0.038348	-1.8
ACAD11	0.023559	-1.81
B4GALT6	0.024035	-1.81
CD3E	0.020602	-1.81
LOC102606465	0.019554	-1.81
LOC374443	0.040114	-1.81
METTL25	0.010278	-1.81
MST1L	0.01628	-1.81
TES	0.015707	-1.81
CBX7	0.010085	-1.82
EIF3F	0.019772	-1.82
KIAA0825	0.046127	-1.82
LOC100134937	0.045855	-1.82
LOC100506051	0.031424	-1.82
PARGP1	0.010344	-1.82
SCAI	0.013714	-1.82
TRERF1	0.021949	-1.82
YY1	0.011116	-1.82
APPL2	0.026529	-1.83
BCORP1	0.025488	-1.83
COLGALT2	0.011997	-1.83
MEMO1	0.008637	-1.83
NAAA	0.040027	-1.83
RALGPS2	0.0289	-1.83
RNPC3	0.027651	-1.83
RNU7-59P	0.021411	-1.83
RPL9	0.006922	-1.83
LINC00342	0.039203	-1.84
PCED1A	0.009639	-1.84
TMEM117	0.03151	-1.84
ZFYVE28	0.007125	-1.84
AMICA1	0.027766	-1.85
CD244	0.040963	-1.85
GTF2IP1	0.012762	-1.85
KIAA1147	0.002487	-1.85
LOC100506548	0.025993	-1.85
RNA5SP196	0.014935	-1.85
SEPSECS-AS1	0.019655	-1.85
SNORD116-15	0.049547	-1.85
UBE3D	0.015699	-1.85
GLTSCR1L	0.01233	-1.86
GNA12	0.007381	-1.86
LOC283713	0.033125	-1.86
LOC286437	0.029645	-1.86
PITPNC1	0.022162	-1.86
RPL5	0.009529	-1.86
TRGV10	0.04525	-1.86
ENPP7P8	0.021362	-1.87
FAM126A	0.011898	-1.87
GAS7	0.012139	-1.87
KCNAB2	0.012946	-1.87
PTPRJ	0.031092	-1.87
S100A4	0.01481	-1.87
EIF4G3	0.015171	-1.88
GDF11	0.026529	-1.88
KIT	0.009434	-1.88
LOC202025	0.030646	-1.88
MAPK14	0.010058	-1.88
NLRC3	0.007692	-1.88
PCDHGA10	0.027197	-1.88
RNU6-419P	0.039447	-1.88
SGSM1	0.011859	-1.88
TNRC6C	0.004706	-1.88
ZNF876P	0.044317	-1.88
BBS2	0.004937	-1.89
GATSL2	0.004706	-1.89
SLC9A9-AS2	0.003865	-1.89
SLCO4C1	0.048656	-1.89
SNORD116-19	0.041291	-1.89
TMEM107	0.030499	-1.89
ACVR2A	0.019506	-1.9
ADHFE1	0.017699	-1.9
CAPRIN2	0.037223	-1.9
CCDC7	0.004863	-1.9
LINC01032	0.036244	-1.9
LOC100506123	0.020906	-1.9
PLEC	0.012946	-1.9
RP11-103G8.2	0.018711	-1.9
SUSD1	0.013678	-1.9
FLJ42351	0.019412	-1.91
KANSL1-AS1	0.033835	-1.91
LHX4-AS1	0.02808	-1.91
LOC100505771	0.039677	-1.91
FAM172A	0.012993	-1.92
NDRG3	0.009051	-1.92
PARP15	0.032259	-1.92
PLXDC1	0.026529	-1.92
RHOQ	0.017027	-1.92
TET1	0.023134	-1.92
GSTM4	0.018255	-1.93
TPCN1	0.009648	-1.93
AKT3	0.008373	-1.94
MAPK13	0.020793	-1.94
PHLDB2	0.010553	-1.94
RPL13A	0.019428	-1.94
TBCD	0.010731	-1.94
WDR37	0.018603	-1.94
CASC7	0.005465	-1.95
FAM210B	0.035907	-1.95
MAST3	0.02481	-1.95
MFNG	0.034461	-1.95
OSBPL8	0.004724	-1.95
RNF125	0.016944	-1.95
RPS3A	0.005758	-1.95
SLC43A1	0.030329	-1.95
SPTBN1	0.008826	-1.95
TAS2R3	0.03132	-1.95
C1orf21	0.023524	-1.96
HPGD	0.013678	-1.96
TRDMT1	0.009132	-1.96
FAIM3	0.010273	-1.97
FCGR3B	0.025959	-1.97
GOLGA8J	0.017771	-1.97
GRK6	0.016295	-1.97
JAKMIP2	0.041585	-1.97
LOC100996740	0.04742	-1.97
LOC101928324	0.041673	-1.97
TLE1	0.027723	-1.97
MANEA-AS1	0.009133	-1.98
PHF10	0.004937	-1.98
SGSH	0.019551	-1.98
BRE-AS1	0.040963	-1.99
CREB1	0.012552	-1.99
FAM117B	0.013338	-1.99
FCGBP	0.027443	-1.99
FMNL3	0.011997	-1.99
GPA33	0.012193	-1.99
SH2D3C	0.023521	-1.99
UBL3	0.00577	-1.99
APBA2	0.014067	-2
C1orf177	0.035092	-2
CRIPAK	0.027197	-2
RP11-353N4.4	0.016647	-2
SGK223	0.026092	-2
VRK1	0.016944	-2
ACADSB	0.007676	-2.01
CHPT1	0.012946	-2.01
PIAS2	0.020947	-2.01
PREX1	0.018001	-2.01
TBC1D10C	0.008881	-2.01
ARHGAP10	0.016913	-2.02
BZRAP1	0.00961	-2.02
CAT	0.009053	-2.02
GSTM1	0.016577	-2.02
RPL6	0.005408	-2.02
SNORD116-2	0.047214	-2.02
ACKR3	0.027693	-2.03
LAPTM5	0.043926	-2.03
PRKCB	0.006742	-2.03
AMY2A	0.029888	-2.04
DBP	0.025285	-2.04
LOC101928054	0.03471	-2.04
LOC283357	0.029818	-2.04
RP11-413E1.4	0.031407	-2.04
AF011889.2	0.00482	-2.05
KAT6B	0.008664	-2.05
LINC00469	0.013994	-2.05
OGFRL1	0.047482	-2.05
RP11-37E23.5	0.036683	-2.05
RPL21	0.004937	-2.05
SETD3	0.010435	-2.05
TGFBR1	0.007358	-2.05
APOBEC3A	0.045855	-2.06
DOK2	0.018939	-2.06
KIAA1377	0.026092	-2.06
NUDT3	0.00917	-2.06
RAP1GAP2	0.03753	-2.06
SKAP1	0.010929	-2.06
SLC23A2	0.046331	-2.06
ANXA11	0.041291	-2.07
CTD-2260A17.1	0.034384	-2.07
ABCA2	0.016615	-2.08
ATP8B2	0.005153	-2.08
ADAM22	0.005111	-2.09
ARHGAP12	0.046913	-2.09
ARHGAP26	0.004706	-2.09
ITGB1	0.00712	-2.09
LOC100093631	0.030969	-2.09
MACF1	0.007613	-2.09
ADARB1	0.014351	-2.1
HEATR5B	0.013242	-2.1
LOC101927202	0.033619	-2.1
TARSL2	0.01252	-2.1
ATXN7L1	0.023713	-2.11
NUCB2	0.032194	-2.11
PLCG2	0.034723	-2.11
RP11-277L2.3	0.029367	-2.11
RPL7	0.00358	-2.11
ZMAT3	0.033619	-2.11
ATP8A1	0.040963	-2.12
SNTB2	0.022288	-2.12
TRAJ59	0.039401	-2.12
ZC3H6	0.022246	-2.12
LCK	0.018071	-2.13
LOC642441	0.046184	-2.13
SH3BP5	0.016615	-2.13
ARHGDIB	0.016726	-2.14
MIR297	0.031361	-2.14
GOLGA8T	0.026645	-2.15
HERC2P4	0.029093	-2.15
NFATC3	0.00662	-2.15
PRPF8	0.018773	-2.15
AGTPBP1	0.007125	-2.16
LOC100128288	0.025444	-2.16
RP11-165F24.5	0.040963	-2.16
BBS9	0.00705	-2.17
EVI2B	0.040114	-2.17
FCGR3A	0.019915	-2.17
IGIP	0.032364	-2.17
PDGFD	0.012946	-2.17
TLE1P1	0.019888	-2.17
ZNF600	0.006171	-2.17
ZNF718	0.005408	-2.17
AC022816.2	0.029568	-2.18
CERK	0.012139	-2.18
GLIPR1	0.017529	-2.18
PLCB2	0.008739	-2.18
SBNO1	0.027978	-2.18
CAST	0.004937	-2.19
PRKCA	0.041994	-2.19
HOOK3	0.010331	-2.2
MIAT	0.016239	-2.2
PCMTD2	0.028334	-2.21
TPST2	0.017707	-2.21
CUX1	0.010149	-2.22
FAM159A	0.026763	-2.22
MXD4	0.017665	-2.22
LOC100506047	0.023132	-2.23
TMEM71	0.01521	-2.23
CBR4	0.021961	-2.24
TMX4	0.005993	-2.24
EIF3L	0.013949	-2.25
GOLGA8Q	0.013512	-2.25
MBNL2	0.015322	-2.25
RNF217	0.039204	-2.25
ITPKB	0.01478	-2.26
LOC100507577	0.04987	-2.26
LOC285628	0.013077	-2.27
RNF130	0.023785	-2.27
CCDC65	0.024278	-2.28
NLRP1	0.014567	-2.28
RPL4	0.00712	-2.28
CHRNE	0.032947	-2.29
ESYT2	0.012946	-2.29
GATSL1	0.009763	-2.29
LOC100129083	0.013982	-2.29
CUL4A	0.005142	-2.3
A2M-AS1	0.042251	-2.31
RNU6ATAC18P	0.012405	-2.31
HERC2P9	0.004937	-2.32
RP11-305L7.3	0.01705	-2.32
TMEM39A	0.030982	-2.32
CASS4	0.023879	-2.33
LOC100507507	0.025899	-2.34
NBEAL2	0.011997	-2.34
PKI55	0.003622	-2.34
GOLGA8M	0.040027	-2.35
2001-09-01	0.034052	-2.36
LTA4H	0.004937	-2.36
SORL1	0.002728	-2.36
AKTIP	0.004937	-2.37
CHD3	0.008502	-2.37
GOLGA8I	0.027149	-2.37
RPS3AP47	0.021362	-2.38
TNRC6C-AS1	0.017217	-2.38
PAFAH2	0.022914	-2.39
PTCH1	0.01027	-2.39
MBNL3	0.027841	-2.4
ATM	0.019897	-2.41
GPATCH11	0.017591	-2.41
RP11-77M5.1	0.0289	-2.41
SLC4A7	0.017693	-2.41
RPL13	0.009529	-2.43
GSAP	0.020228	-2.44
HIPK2	0.007624	-2.45
ARHGAP35	0.00179	-2.46
PRR5L	0.036532	-2.46
AC002117.1	0.010512	-2.47
ZNF595	0.012691	-2.47
HERC2P3	0.012014	-2.48
TSPAN32	0.010553	-2.48
HERC2P2	0.005831	-2.49
SEMA4C	0.009434	-2.49
PLXND1	0.009887	-2.5
SLC12A6	0.011367	-2.5
METTL7A	0.028226	-2.51
GK5	0.01027	-2.52
KLF12	0.00961	-2.52
P2RY8	0.037454	-2.52
RASA3	0.016903	-2.52
GOLGA8O	0.010743	-2.53
GOLGA8R	0.010512	-2.53
KIFC3	0.043008	-2.53
UTS2	0.011367	-2.53
ZNF683	0.040963	-2.53
CDS2	0.005264	-2.54
DLEC1	0.017661	-2.55
FRY	0.009603	-2.55
UCP2	0.018694	-2.55
DIP2A	0.028367	-2.57
KLF7	0.004937	-2.57
TTC13	0.01233	-2.57
FCGR2B	0.029123	-2.58
KLF3-AS1	0.027299	-2.58
LINC00861	0.035986	-2.58
AC006369.3	0.037834	-2.59
SIGLEC7	0.006668	-2.6
SNORD116-24	0.034951	-2.61
LAIR2	0.021284	-2.62
CD52	0.023327	-2.63
SLC25A53	0.006573	-2.63
ABLIM1	0.010602	-2.64
ARHGEF9	0.004937	-2.64
TMC8	0.004937	-2.64
TBC1D31	0.006363	-2.65
ZNF831	0.037646	-2.65
ABCG1	0.047199	-2.66
CA5B	0.019897	-2.66
IKZF1	0.008617	-2.66
TGFB1	0.012946	-2.68
PLEKHA1	0.016615	-2.69
SNORD107	0.014268	-2.71
FAM110C	0.013418	-2.72
HERC1	0.009961	-2.72
IRS2	0.019772	-2.72
RP11-367J7.3	0.022579	-2.72
DLGAP1-AS2	0.012139	-2.73
DPEP2	0.017699	-2.73
LY9	0.008207	-2.74
RGS9	0.004937	-2.75
GSTM2	0.009529	-2.76
ITGAX	0.012803	-2.77
MPRIP	0.025131	-2.77
TSPAN2	0.027196	-2.77
SLC16A6P1	0.013857	-2.78
BNC2	0.01081	-2.8
IDS	0.013857	-2.81
ITGB2	0.018255	-2.81
KLHDC1	0.005249	-2.81
PPM1L	0.016066	-2.83
VWA8	0.012552	-2.83
ANXA2R	0.014067	-2.84
SIGIRR	0.029227	-2.84
FAT4	0.008739	-2.86
CPT1A	0.018639	-2.87
SLC4A4	0.007401	-2.87
ADAMTS10	0.008177	-2.88
LOC606724	0.017665	-2.88
LOC158402	0.036481	-2.89
LINC00299	0.013318	-2.9
PWAR5	0.022478	-2.9
ZNF318	0.007099	-2.9
PCYOX1	0.003392	-2.91
HS3ST3B1	0.004706	-2.92
TKTL1	0.042616	-2.92
RASSF1	0.016878	-2.93
SNORD108	0.018954	-2.95
RASGRP2	0.014497	-2.97
EIF4B	0.011309	-2.99
RNU6-878P	0.011997	-2.99
TMEM181	0.005111	-2.99
CYBRD1	0.013872	-3
CRIM1	0.014967	-3.02
MGC12916	0.007067	-3.05
ESYT1	0.013263	-3.06
FAM43A	0.005847	-3.06
FCGR2A	0.042779	-3.06
LOC100129550	0.027726	-3.06
MIR1203	0.021362	-3.06
PCID2	0.00815	-3.07
TFDP2	0.005251	-3.07
ATP2B4	0.004937	-3.1
SH3YL1	0.005408	-3.12
RP11-80H8.4	0.011255	-3.14
LOC653739	0.005398	-3.15
ARSG	0.019261	-3.16
PXN	0.017563	-3.17
ITM2A	0.011574	-3.18
CACNA2D2	0.021844	-3.2
EPHA4	0.007977	-3.22
SESN3	0.02808	-3.3
CYTH4	0.011775	-3.31
ANKH	0.013058	-3.41
TTC3	0.006093	-3.41
RNU6-1004P	0.022541	-3.47
SNRPN	0.025874	-3.47
PDK3	0.02882	-3.49
RBL2	0.009648	-3.58
AGAP1	0.020772	-3.6
MAP2K6	0.01252	-3.6
AC021188.4	0.01775	-3.63
FRMPD3	0.017233	-3.65
C12orf75	0.005009	-3.68
PAM	0.015276	-3.75
LOC101929734	0.010475	-3.8
ADAMTS1	0.014067	-3.92
TLR6	0.005841	-3.96
XYLT1	0.012354	-4.11
LAIR1	0.007475	-4.18
SIGLEC9	0.022638	-4.18
TMEM173	0.017665	-4.2
C11orf21	0.023125	-4.22
IGF1R	0.01028	-4.26
AC006369.2	0.008536	-4.27
LOC100129034	0.020269	-4.27
SLC16A6	0.004986	-4.28
AHNAK	0.007398	-4.3
FCRL3	0.009648	-4.3
SIGLEC17P	0.023947	-4.3
TC2N	0.009132	-4.5
CXCR1	0.010369	-4.52
C1orf162	0.030738	-4.55
KLRB1	0.017244	-4.56
ERP27	0.005981	-4.57
ATP9A	0.001816	-4.59
PLEKHG3	0.013872	-4.6
DGKK	0.020779	-4.65
MGC24103	0.019802	-4.73
FGR	0.006363	-4.75
SLC14A1	0.039677	-4.8
RAB37	0.008835	-4.84
SYNE1	0.01666	-4.84
NCR3	0.017143	-4.97
FAM101B	0.004706	-5.02
FCRL6	0.049369	-5.05
ADRB2	0.019915	-5.13
KLRG1	0.004706	-5.16
CEP78	0.01081	-5.22
HOPX	0.015322	-5.23
MATK	0.005111	-5.46
S1PR1	0.009434	-5.46
SULT1B1	0.012615	-5.87
CMKLR1	0.015158	-5.93
FCGR2C	0.033085	-6.21
ARRB1	0.003261	-6.45
DAB2	0.012114	-6.48
NMUR1	0.010814	-8.94
PTGDR	0.015637	-9.99
ITGAM	0.004706	-13.91
