## Supplementary Table 5 for "Oncolytic virus treatment differentially affects the CD56^dim^ and CD56^bright^ NK cell subsets *in vivo* and regulates a spectrum of human NK cell activity"

### Sheet: Sheet1
Supplementary Table 5
Wantoch M et al: Oncolytic virus treatment differentially affects the CD56dim and CD56bright NK cell subsets in vivo and regulates a spectrum of human NK cell activity
ENCODE and ChEA Consensus TFs from ChIP-X analysis on the 1742 differentially expressed genes (performed using Enrichr).
Pathways with an adjusted p value <0.05 are shown.
Term	Overlap	P-value	Adjusted P-value	Old P-value	Old Adjusted P-value	Odds Ratio	Combined Score	Genes
IRF8 CHEA	48/121	1.86788e-20	1.94259e-18	0	0	4.55447	206.895	RTP4;CD274;CIITA;CNP;UBA7;DAPP1;PTPRJ;IFI35;ZC3HAV1;PPM1K;SMG7;USP18;CTSS;TNFSF13B;IFIH1;ZFYVE26;SOCS1;UCP2;EPSTI1;CASP1;TRIM26;LGALS8;SLC15A3;GBP2;TRIM21;GRIPAP1;CD74;MLKL;DTX3L;DDX58;MX2;STAT2;TAP2;TAP1;PARP14;HLA-G;GANC;PTK2;USF1;PSMB8;PSMB9;ISG20;MOV10;TMEM116;PSME2;IRF5;RBCK1;IRF9
IRF1 ENCODE	74/263	2.8242e-20	1.46859e-18	0	0	3.23041	145.412	OGFR;UBE2L6;PPP2R2A;IFI35;CKS1B;NUB1;MT2A;CASP7;DUSP10;EXO1;XPO6;NAMPT;NBN;TRIM21;TMSB10;LRRCC1;HIST1H2AM;C14ORF159;C5ORF56;WARS;HIST1H2AI;USP42;DTX3L;PARP9;PSMA5;PLSCR1;PSMA3;CREB1;XRN1;PSMA2;IRF2;PSME1;PSME2;CMPK2;RBCK1;C19ORF66;TRIM56;HIST1H2BO;SAMD9;STX17;IFI6;GMPR;SLC3A2;ZC3HAV1;SKA2;APOL6;UNK;SOCS1;CDC45;STAT6;BAK1;APOL2;STAT5A;JUND;NIPSNAP3A;STAT1;STAT2;MX1;ISG15;PARP14;PAFAH2;PARP12;PSMB8…
E2F4 ENCODE	126/710	5.54931e-15	1.92376e-13	0	0	2.03748	66.8806	GABPB2;GMNN;CASC5;TTF2;MKI67;TXNDC16;SMCHD1;TBC1D31;NUSAP1;ANKRD32;NEK2;KNTC1;HIST1H2AG;FBXO5;HMGN2;HIST1H2AB;GEN1;TMEM194A;HIST1H2AI;HIST1H2AH;CMC2;HIST1H2AJ;VRK1;ESCO2;GTPBP1;DOPEY1;MELK;MTHFD1;CCNE2;TMX1;KIAA1731;TIMELESS;HIST1H2BF;PLAA;PPIG;HIST1H2BB;KPNB1;CDCA2;PRKDC;NCAPG;VPS26B;SKA2;RAD51AP1;BRIP1;RACGAP1;HIST1H3G;CLSPN;HIST1H3B;HIST1H3C;HIST1H3D;BARD1;FANCI;HSPA8;FANCL;XRCC2;FANCA;CDC7;ND…
STAT3 ENCODE	120/725	3.59522e-12	9.34757e-11	0	0	1.90031	50.0759	PUS10;TES;MAML2;UBE2L6;TMEM140;SAT1;IPO4;HERC5;MT2A;HELB;NAMPT;MIR22HG;KNTC1;HIST1H2AG;HIST1H2AC;HIST1H2AB;HIST1H2AM;LINS;SP110;HIST1H2AH;ACSL4;FLJ42351;GTPBP2;GTPBP1;ALDH3A2;XRN1;KIAA1731;HIST1H2BF;RPL27;TMEM126B;HIST1H2BG;IL6ST;HIST1H2BD;HIST1H2BC;GYPC;TSHZ1;TARS;IQGAP1;RTF1;LOC153684;RAD51AP1;HIVEP1;PMAIP1;HIST1H3B;ZBED5;HIST1H3D;BARD1;CD164;MLKL;TIPARP;MEMO1;PARP14;PAFAH2;BST2;ISG20;DIAPH1;HI…
RUNX1 CHEA	182/1294	2.99789e-11	6.23561e-10	0	0	1.6148	39.1275	SCARB2;CYFIP2;ANKRD13D;PRF1;CASC5;IKZF1;ADARB1;SLA2;FRY;FAM216A;HERC5;NUB1;IL18RAP;SESN3;RGS1;GPBP1;STMN1;COTL1;SLC26A11;ARFIP1;HMGN1;ZBP1;PDGFRB;CD97;STARD4;CPT1A;SNRPN;FNBP1;HIST1H2AH;SHISA5;MATK;TRAFD1;PRKCA;VRK2;PIAS2;DOK2;TMX4;MTHFD2;MFNG;GPD2;KIAA0247;PRKD2;MXRA7;IL6ST;KPNB1;SNRPA;BLZF1;LY6E;CREM;LOC153684;RASGRP2;ADAMTS10;GLG1;SOCS2;RAD51AP1;STIP1;AMZ2;TSPAN2;SLC15A3;HIST1H3B;ZBED4;S100A11…
UBTF ENCODE	217/1631	6.47321e-11	1.12202e-09	0	0	1.52752	35.8368	PI4K2B;CCNK;CERK;KEAP1;MKI67;NUDT3;RPL7;FRAT1;MPRIP;GPBP1;HABP4;PDK3;PIP4K2A;SEC63;MEF2A;FNBP1;PRKCE;DAPK2;PRKCA;GTPBP1;DOPEY1;KIAA0247;KIAA0368;TRIB2;ZNF276;TSHZ1;ENDOD1;NCAPG;ZC3HAV1;IQGAP1;HNRNPLL;SKA3;MYL12A;GLG1;SYNGR2;EPB41L2;HIVEP1;HIST1H3F;STXBP5;FAM43A;MAP4;HIST1H3B;N4BP1;HIST1H3D;STAT5A;JUND;HOMER1;TIPARP;NFATC3;PTK2;CDK13;CPEB3;CPEB2;CDS2;TOP2B;SETD3;PTPRJ;LARP1B;PANX1;EPM2AIP1;SLC22A1…
RELA ENCODE	81/484	7.51757e-09	1.1169e-07	0	0	1.92142	35.9421	RPL5;CIITA;USP37;SFT2D3;CSF1;CXORF21;ITGB2;FAM69A;SPPL2A;HMGB2;TNFAIP3;TTF2;SMG7;IFIH1;ARL5B;XPO1;SGOL1;GPBP1;PEA15;NFKBIZ;HIST1H2AG;NBN;LINC00339;JAK3;HIST1H2AM;FLJ10038;C6ORF62;BAZ1A;GTPBP2;MASTL;SYTL3;ETV6;ACTA2;CREB1;CLUHP3;IRF1;RFX5;IRF2;FSCN1;MYH9;CD48;PTPRCAP;IL6ST;HIST1H2BD;CAMK2D;HIST1H2BO;HIST1H2BJ;SLC3A2;MYL12A;STX11;SYNGR2;POLR2A;EPB41L2;IL21R;HIVEP1;RPL13;PMAIP1;STAT6;ZNF267;GPR114;M…
SPI1 CHEA	144/1056	3.05588e-08	3.97265e-07	0	0	1.5656	27.0905	HDDC2;EIF4A1;CMAS;TRAF3IP3;KLHL36;SPPL2A;JMJD1C;IKZF1;GIMAP6;METRNL;RPL6;NUB1;FRAT1;RNF114;SCP2;RGS1;TBC1D10C;TRIM25;ATXN7L1;AZI2;CMTR1;PDIA3;MORC3;SP110;ANKRD44;SHISA5;VRK1;ACYP2;IPCEF1;RUFY4;TMX1;DDIT3;GPD2;S100A4;RPL27;PRKD2;PTPRCAP;ABCG1;ITPR1;DAPP1;ZC3HAV1;OMA1;SAMSN1;TMEM123;G3BP1;PLCG2;TBC1D14;HIST1H3G;STAP1;AMZ2;LTA4H;ARSG;SLC15A3;HIST1H3B;ZBED5;GPR114;VPS16;MCL1;HIST1H3E;CCR1;FANCI;UVRAG…
FOXM1 ENCODE	25/95	3.66815e-07	4.23875e-06	0	0	3.02133	44.7713	HIST1H2BO;CDCA2;KIF14;HMGB2;KIF11;MKI67;LMNB1;SKA2;RACGAP1;NEK2;KPNA2;HIST1H3B;LBR;HIST1H2AC;HIST1H2AB;HIST1H2AM;CKAP2L;UBALD2;CCNA2;ASPM;TPX2;CENPF;RHEB;CDK1;HIST1H2BC
SOX2 CHEA	107/775	1.072e-06	1.11488e-05	0	0	1.58513	21.7891	SCARB2;IFITM1;RPL3;IFITM2;SESN3;SALL4;CHORDC1;STMN1;SLC16A6;NEK2;HIST1H2AG;FBXO5;EPHA4;CPT1A;SNRPN;TLE1;LMO4;HIST1H2AH;ARRDC3;FNDC3B;CASK;ARID5B;UBALD2;MOB3C;MFNG;FSCN1;HIST1H2BF;HIST1H2BH;HIST1H2BG;IL6ST;HIST1H2BB;TRIB2;ABCG1;LY6E;TSHZ1;STK39;ZC3HAV1;HMMR;SKA2;ARHGAP12;SOCS2;GRK6;ST3GAL4;PMAIP1;HIST1H3C;HIST1H3E;CBX7;GSTM2;H3F3B;GADD45B;VTA1;RAB3IP;CRIM1;NFATC3;PARP12;REEP3;TBXAS1;NFE2L3;RPS23;R…
NFYA ENCODE	258/2250	1.22031e-06	1.15375e-05	0	0	1.31649	17.9259	EIF4A1;CCNK;TES;RPL9;TXNDC16;ZFYVE26;MPRIP;HABP4;MIR22HG;DIP2A;FBXO5;LINS;MBNL2;TMEM194A;ARRDC3;MED8;ESCO2;GTPBP2;TMEM170A;GTPBP1;MTHFD1;MTHFD2;DDIT3;RFX5;PSME2;FAR1;DXO;RPL27;TMEM126B;C22ORF39;CDCA2;PRKDC;VPS26B;HNRNPLL;HIF1A;SKA2;BRIP1;HSPH1;HIST1H3F;STXBP5;MAP4;HIST1H3B;ZBED5;BTN2A3P;ZNF267;HIST1H3D;SCAI;EXPH5;H3F3B;DDIAS;EPT1;NET1;TPX2;CYLD;EHD4;GPR180;CREBRF;INTS7;CALM3;CALR;CDK13;CDS2;TOP2A…
FOS ENCODE	90/637	2.99321e-06	2.59411e-05	0	0	1.62213	20.6321	SLC46A3;TOP2A;EIF4A1;TES;MSMO1;MTR;TTF2;CKS1B;CHAF1A;DUSP10;XPO1;MPRIP;SPTLC2;COTL1;MIR22HG;TRIM25;HIST1H2AG;FBXO5;KPNA2;DIRC2;LBR;HIST1H2AB;BCAS3;TMEM194A;HMGCS1;HIST1H2AH;AKTIP;TRAFD1;UBALD2;TRAF2;KCNAB2;BPGM;GTPBP1;FAM126A;PSMA5;ASPM;MTHFD2;KAT6B;RP2;DNAJB11;HIST1H2BF;MYH9;FAR1;IL6ST;FAM72D;SNRPA;KPNB1;RHOQ;HIST1H2BD;FAM72B;FAM72A;HIST1H2BN;CDCA2;WBP1;HIST1H2BJ;HIST1H2BK;AK2;HMMR;SKA2;STIP1;SL…
TCF3 ENCODE	110/840	9.05492e-06	7.24394e-05	0	0	1.50347	17.4586	PI4K2B;RPL3;IKZF1;NUDT3;IPO4;YY1;RGS2;NUB1;GPBP1;STMN1;NAMPT;COTL1;MIR22HG;ARFIP1;SLC12A6;HMGN2;AZI2;MEF2A;CD97;LMO4;ANKRD44;DNAJB12;FNDC3B;FNDC3A;CD2AP;TPST2;CCNE2;MFNG;KIAA0247;KIAA0368;ZNF318;CMPK2;IL6ST;KPNB1;FKBP5;ZNF276;CCDC146;SKA3;HIF1A;MYL12A;VCPIP1;TMEM123;SOCS1;ZNF827;G3BP1;STXBP5;ZBED4;MCL1;OSBPL8;CPSF6;HOMER1;H3F3B;GADD45B;TIPARP;ERLIN1;KLHL22;NBEAL2;TRERF1;NR4A2;CALM3;CDK13;NFE2L1;A…
NFYB ENCODE	390/3715	1.56287e-05	0.000116099	0	0	1.20528	13.3381	TES;TRIO;IFT172;EMBP1;RPL9;ZFYVE26;MPRIP;STMN1;MIR22HG;DIP2A;LINS;STARD4;MBNL2;MED8;FLJ42351;GTPBP2;GTPBP1;MTHFD1;MTHFD2;DDIT3;RFX5;PSME2;FAR1;TMEM126B;CDCA2;PRKDC;IQGAP1;VPS26B;HIF1A;SKA2;GUCD1;HSPH1;ZNF267;EXPH5;JUND;H3F3B;EPT1;NFATC3;CDC7;FAM111B;SETX;CYLD;EHD4;GPR180;HNRNPF;FAT4;CDK13;SETD3;HIST2H2AB;SMG7;LYST;SMG5;TUBA1C;CHAF1A;TRIM5;TK1;JARID2;APPL1;WDR37;ANXA1;RIPK2;BAZ1A;FAM126A;HIST2H2BE…
CEBPB ENCODE	29/144	1.57323e-05	0.000109077	0	0	2.31216	25.572	EIF4A1;HIST1H2BJ;CASC5;TARS;DUSP16;P2RY8;SLC25A28;NFIL3;COTL1;HIST1H2AG;LONRF1;HIST1H2AC;S100PBP;CAST;STAT3;ARID5B;RPL13A;GTPBP2;ETV6;ISG20;PTP4A1;DDIT3;HNRNPF;MARS;IRF2;ETF1;RHOQ;HIST1H2BC;NFE2L2
SPI1 ENCODE	180/1540	2.03818e-05	0.000132482	0	0	1.34194	14.4941	RPL4;HDDC2;EIF4A1;SAMD9L;ZNF175;TRAF3IP3;LPGAT1;ZWILCH;SPPL2A;GOLIM4;GIMAP6;RPL7;BZRAP1;ZFYVE26;RGS2;HERC1;TBC1D10C;SLC16A6;NUSAP1;KNTC1;HMGN2;AZI2;TMSB10;SEC63;PDIA3;LINS;MORC3;KHNYN;SP110;SYTL1;MED8;TRAFD1;ACYP2;ACSL4;IPCEF1;DOPEY1;FAM173B;TMX1;MFNG;NAAA;DNAJB11;ZNF318;TIMELESS;FSCN1;DPEP2;PRKD2;RPL27;ABCG1;ITPR1;NCAPG;OMA1;MIR604;IQGAP1;ADRB2;RASGRP2;SAMSN1;RPAP3;ARHGAP12;VCPIP1;HSPH1;SLAMF7;S…
CEBPD ENCODE	97/734	2.12147e-05	0.000129784	0	0	1.51725	16.3269	EIF4A1;ANKRD13D;TFRC;CASC5;ADARB1;RPL9;PPP1CC;COTL1;TRIM25;HIST1H2AG;HMGN2;HIST1H2AC;HIST1H2AB;CAST;HIST1H2AM;STARD4;MORC3;PCID2;HIST1H2AI;ARRDC3;TOMM34;SLC30A1;TMX4;XRN1;DDIT3;FSCN1;HIST1H2BF;HIST1H2BG;HIST1H2BD;HIST1H2BC;ZNF276;DDX6;TARS;GLG1;THEM4;LONRF3;MAP4;HIST1H3B;LONRF1;HIST1H3D;MCL1;TGFB1;CPSF6;H3F3B;GADD45B;EPT1;CDC7;BST2;ISG20;HNRNPF;CASS4;HIST1H4H;DCP1A;NFE2L2;ABCD3;HIST2H2AB;HMGB2;ZC…
ZNF384 ENCODE	96/730	2.83723e-05	0.000163929	0	0	1.50984	15.8081	OTUD4;CCNK;SETD3;SPPL2A;USP34;ZC3H6;ARRB2;KIF11;JADE2;CHD3;SMG7;SAT1;RPL6;FAM216A;TUBA1C;NUB1;HELB;CASP7;DBP;SPTLC2;TRIM25;KNTC1;JARID2;KPNA2;ACAD11;SPG11;APPL1;CD52;MORC3;WDR37;LMO4;ARRDC3;HIST1H2AJ;TRAFD1;CASK;SLC30A1;DDB2;ITPKB;PTP4A1;PSMA3;ADAM17;MELK;KARS;PSMA2;ATP6V1B2;RPL27;HIST1H2BH;RBCK1;WDFY2;RAPGEF6;NAPA;DNMT1;USP15;INO80D;GYPC;PSMD14;UBR2;PPM1K;HIF1A;GLG1;ADAMTS10;SOCS2;STIP1;DCAF17;C…
E2F1 CHEA	109/859	3.86577e-05	0.0002116	0	0	1.45685	14.8027	ZNF175;RPL3;GMNN;SPPL2A;CASC5;KEAP1;PPP2R2A;JADE2;RCBTB2;GPBP1;ANKFY1;TRIM26;NBN;HIST1H2AC;SNRPN;TLE1;RPL21;HIST1H2AH;VRK1;HCFC1;ALDH3A2;TMX4;RNF125;TEP1;GPD2;KIAA0247;TIMELESS;FAR1;TMEM126B;TARSL2;PRKDC;AK2;BAZ2A;HIF1A;GLG1;SKA2;PRDX2;BRIP1;PRDX4;G3BP1;ESD;HIVEP1;HIST1H3F;LTA4H;CLSPN;ZBED5;CNTLN;BPTF;FANCI;H3F3B;XRCC2;VTA1;TBCD;RMDN3;NDC80;DIAPH1;KIF18A;NASP;HNRNPF;NFE2L2;ARHGAP11A;USPL1;HMGB2;M…
NFIC ENCODE	45/279	4.0224e-05	0.000209165	0	0	1.85178	18.742	HIST1H2BJ;HIST2H2AB;TARS;BAZ2A;UBR2;PPM1K;MYL12A;FAM117B;HERC5;MT2A;GUCD1;EEF2K;SLC25A28;CTNNA1;MIR22HG;TRIM25;HIST1H2AG;METTL7A;HIST1H3B;AZI2;ZBED5;RAB8A;HIST1H2AC;HIST1H2AB;HIST1H1C;TIA1;GADD45B;TIPARP;FANCL;DDX58;ATAD2;ATP2B4;GTPBP2;TMEM170A;HIST2H2BE;PNRC1;DDB2;MOV10;ZNFX1;IRF2;WDFY1;MDM2;HIST1H2BD;IRF9;HIST1H2BC
BHLHE40 ENCODE	53/348	4.3991e-05	0.00021786	0	0	1.74855	17.5406	EIF4A1;TNFAIP3;JADE2;ZC3H6;IPO4;XPO1;XPO6;STMN1;NAMPT;NEK2;DIRC2;HMGN2;KPNA2;ABCD1;NCOA2;TMEM194A;AGTPBP1;PRKCE;ANXA4;PIAS2;TBC1D5;RFX5;IRF2;NAPA;CAMK2D;SLC43A1;HIF1A;ARHGAP12;SOCS2;TMEM123;FAM168B;ZNRF2;HSPH1;CUX1;RNF138;MAPK1;STAT6;S100PBP;BPTF;UVRAG;CD164;BNIP3;FAM46A;ERLIN1;MYO9A;YEATS2;PIK3IP1;TMEM116;CREBRF;MAGED2;CPEB2;LPIN2;RAD9A
ZMIZ1 ENCODE	114/914	5.39499e-05	0.000255036	0	0	1.43199	14.0728	EIF4A1;RNF19B;IRS2;PPP2R2A;PLOD1;IFI35;YY1;TBC1D10C;PIP4K2A;HIST1H2AG;PIM2;HIST1H2AC;HIST1H2AB;MEF2A;PDIA3;KHNYN;HIST1H2AI;FNBP1;LMO4;HIST1H2AH;ARRDC3;HIST1H2AJ;GANC;GPATCH11;SCO2;ZNF318;HIST1H2BH;PTPRCAP;HIST1H2BG;HIST1H2BC;DDX6;FECH;PSEN2;RTF1;SKA3;HNRNPLL;MYL12A;PRDX4;HIVEP1;HIST1H3F;HIST1H3B;HIST1H3D;SNX6;MCL1;JUND;TGFB1;H3F3B;GADD45B;TIPARP;EPT1;FIBP;EHD4;CAPRIN2;HIST1H4H;STRN;CALR;CDK13;LRC…
NELFE ENCODE	39/234	6.18086e-05	0.000279483	0	0	1.91351	18.5447	RPL3;HIST1H2BO;TFRC;HIST1H2BJ;SLC20A1;HIST1H2BK;HIST2H2AB;ITPR1;HMGB2;TUBA1C;SOCS1;POLR2A;STMN1;NUSAP1;TRIM25;RPL13;PMAIP1;HIST1H2AG;HIST1H3B;HIST1H3D;HIST1H2AC;HIST1H2AB;HIST1H1C;HSPA8;GADD45B;H3F3B;HIST1H2AI;HIST1H2AH;HIST2H2BE;ZNFX1;NASP;DDIT3;HIST1H2BF;VAMP1;CYCS;CALR;PABPC1;HIST1H2BG;HIST1H2BC
SIN3A ENCODE	135/1131	9.04951e-05	0.000392146	0	0	1.37042	12.7589	CARS;RPL4;EIF4A1;TFRC;ZWILCH;IPO4;ZFYVE26;RNF115;HERC1;MIR22HG;ANKRD32;NEK2;KNTC1;HIST1H2AG;FBXO5;KPNA2;HMGN2;HIST1H2AC;HIST1H2AB;GEN1;HIST1H2AM;TMEM194A;HIST1H2AH;ARRDC3;UBALD2;ESCO2;GANC;DOPEY1;GPATCH11;CCNE2;KARS;XRN1;MTHFD2;DDIT3;DXO;BLZF1;HIST1H2BD;HIST1H2BC;PSMD14;PRKDC;CCDC146;NCAPG;TARS;BAZ2A;RTF1;VPS26B;HMMR;SKA3;HIF1A;SKA2;RAD51AP1;NCSTN;HSPH1;HIVEP1;COX11;CLSPN;HIST1H3B;MDN1;CD164;PNPT…
GATA1 CHEA	100/807	0.000194977	0.000811104	0	0	1.42268	12.1535	IFITM3;TFRC;ATP8A1;GOLIM4;XYLT1;IKZF1;NUDT3;IGF1R;ZFYVE28;SESN3;HERC1;FAM122C;HMGN2;RSAD2;PRKCB;PRKCA;DOK2;KIAA1731;CMPK2;FAR2;SKAP1;MACF1;FECH;GYPC;CTR9;ENDOD1;AK2;ITPR1;AGAP1;GMPR;DAPP1;ARHGAP17;ZC3HAV1;SAMSN1;TMEM123;ODF2L;ST3GAL4;PLCG2;STXBP5;BPTF;RAP1GAP2;SLC14A1;TNK2;IDH2;RMDN3;TRERF1;CYLD;PARP11;DAB2;TBXAS1;CASS4;HIST1H4H;MYD88;THRA;DOCK9;ARRB1;PTPRJ;PITPNC1;AFF1;EPM2AIP1;TMEM107;BBS9;JARI…
VDR CHEA	17/76	0.000234939	0.000939757	0	0	2.56813	21.4598	CD97;CD274;SP100;SP110;NLRC5;DDX60L;MSMO1;NMI;RAD51AP1;XRN1;EPSTI1;IL21R;PABPC1;CD69;TRIM38;LDLR;MCL1
IRF3 ENCODE	84/663	0.000306276	0.00117973	0	0	1.45461	11.7693	TOP2A;EIF4A1;HMGB2;MSMO1;TXNDC16;CKS1B;EPM2AIP1;CHAF1A;DUSP10;XPO1;SPTLC2;MIR22HG;KNTC1;FBXO5;JARID2;RAB8A;HIST1H2AC;HIST1H2AB;BIVM;BCAS3;NCOA2;PARP3;TMEM194A;HMGCS1;USP42;CKAP2L;AKTIP;TRAFD1;UBALD2;TRAF2;CTPS1;KCNAB2;BPGM;GTPBP1;FAM126A;MTHFD2;KAT6B;SCAND2P;DNAJB11;HIST1H2BF;MYH9;HIST1H2BG;HIST1H2BB;FAM72D;SNRPA;KPNB1;C22ORF39;HIST1H2BC;B4GALT5;HIST1H2BN;CDCA2;WBP1;PPM1K;SKA2;STIP1;SLC25A28;G3BP…
CHD1 ENCODE	83/655	0.000330047	0.00122589	0	0	1.45485	11.6625	GABPB2;USPL1;ATP8A1;HIST2H2AB;HMGB2;PTPRJ;ZC3H6;DUSP16;PITPNC1;AFF1;CKS1B;TUBA1C;PPP1CC;TMEM222;FRAT1;UBL3;DBP;NAMPT;SLC16A6;KNTC1;RBM7;LBR;L3HYPDH;KDM6A;UPF1;GRIPAP1;HSP90AA1;WDR37;DYNLT1;CMC2;MIR21;BAZ1A;KCNAB2;MASTL;HIST2H2BE;HCFC1;PTP4A1;CREB1;FAM173B;DDIT3;CKS2;MYH9;HIST1H2BH;PIGL;DDX6;USP15;INO80D;PPM1L;SLC20A1;SLC3A2;HNRNPLL;MYL12A;PRDX2;POLR2A;CUX1;HIVEP1;HIST1H3F;PMAIP1;FAM43A;DCPS;S100A…
PPARD CHEA	41/285	0.000986111	0.0035364	0	0	1.65166	11.4324	CAMK2D;MAML2;CHD9;ITPR1;NEXN;PLOD1;SLC4A4;PREX1;OGFRL1;BRIP1;ZNF827;SH3BP5;BBS9;RIPK1;ATP9A;HIST1H1C;MEF2A;ANXA1;DYNLT1;ATAD2;EPT1;IFFO2;PRKCA;POU2F2;LAX1;DDB2;GGCT;SGK223;ZEB1;MELK;RASA3;KAT6B;KIT;CAT;TOMM7;NF1;HIST1H4H;MYH9;WDFY2;DCP1A;HIST1H2BC
STAT5A ENCODE	35/233	0.00104329	0.00361675	0	0	1.72462	11.8402	ZNF276;HIST1H2BO;HIST1H2BJ;HIST1H2BK;HIST2H2AB;BRCA2;MYL12A;SOCS2;HELB;BZRAP1;HERC1;MAPK1;HIST1H2AG;HIST1H3B;HIST1H2AC;HIST1H2AB;HIST1H1C;HIST1H2AM;MORC3;WARS;HIST1H2AI;HIST1H2AH;NR1H2;EPT1;MIR21;MAPK14;HIST2H2BE;AMZ2P1;HIST1H4H;NUCB1;ATM;HIST1H2BG;HIST1H2BD;HIST1H2BC;NFE2L2
E2F6 ENCODE	328/3245	0.00133896	0.004492	0	0	1.16049	7.67763	PI4K2B;EIF4A1;TES;TFRC;UXS1;KEAP1;RBPJ;TXNDC16;RCBTB2;RNF115;TBK1;SCP2;HERC1;NAMPT;STMN1;TRIM25;PDK3;PIP4K2A;DIP2A;FBXO5;SEC63;MEF2A;CPT1A;TMEM194A;CMC2;ACSL4;ESCO2;GTPBP2;DOPEY1;RNF125;MTHFD1;MTHFD2;SCO2;RFX5;TRIM14;FAR1;LAP3;ZNF276;NUP205;PRKDC;NPRL2;NCAPG;AGAP1;ZC3HAV1;VPS26B;LOC153684;RNPC3;SKA3;HIF1A;SKA2;BRIP1;GUCD1;PRDX4;DPH5;MAP4;SCAI;VPS16;EXPH5;BARD1;HOMER1;TIPARP;DDIAS;XRCC2;NFATC3;ERL…
GATA2 CHEA	91/772	0.00180298	0.00585968	0	0	1.35334	8.55081	GLP1R;OXNAD1;DGKD;CMAS;CHD9;DOCK9;KIF14;HMGB2;ECE1;ADAR;IKZF1;CHD3;IGF1R;TUBA1C;EPM2AIP1;BZRAP1;DUSP10;ARHGDIB;TMEM107;TNFSF10;COTL1;IDS;PIP4K2A;JARID2;HMGN2;CMTR1;CMKLR1;VAV3;DUSP5;PRKCB;SH2D3C;ARAP3;UBALD2;IL16;SREBF2;CIT;VWA8;DOK2;RASA3;CMPK2;MYH9;HIST1H2BG;DTL;ABCG1;TRIM56;RALB;AHNAK;SLC20A1;CTR9;STK39;ITPR1;GMPR;AKAP5;CXXC5;DLL1;TSPAN32;ARHGAP12;RNF213;RNF138;RNF217;GRK6;GNA12;SH3BP5;HIVEP1;…
SALL4 CHEA	47/355	0.00256407	0.0080807	0	0	1.52003	9.06873	SLC46A3;ITGB1;TOP2B;SLC20A1;ADPGK;KCNA3;MCM10;TTK;CXXC4;ARHGAP12;PCMTD2;UBL3;SESN3;SALL4;STMN1;ARHGDIB;ANKFY1;TRIM25;FBXO6;MYBL2;SLC12A6;JAK2;ECT2;SPTBN1;PLEKHG3;PRKCB;ABCC5;TFE3;FNDC3B;ARID5B;UBALD2;RHOF;PARP12;DHRS3;PTP4A1;NFIA;REEP3;SLCO4C1;ASXL2;TIMELESS;FSCN1;KIFC3;IL6ST;CPEB2;PHLDB2;HIST1H2BC;B4GALT5
AR CHEA	122/1095	0.00261756	0.00800666	0	0	1.27917	7.60531	FAM49A;TRIO;MAML2;ATP8A1;CXORF21;GMNN;IRS2;IGF1R;RPL7;ZFYVE26;FAM110C;NIPAL2;ANKFY1;ARFIP1;MAP3K4;GUCY1A3;PDIA3;EPHA4;TLE1;LMO4;PRKCE;FNDC3B;SLC30A1;PRKCA;ACSL4;FRMD3;DOPEY1;MELK;RAB31;MTHFD1;KAT6B;FAR2;PHLDB2;FKBP5;CDCA2;PRKDC;BAZ2A;ZC3HAV1;AK5;ADRB2;LY9;SAMSN1;MAP4;ZBED5;CNTLN;BARD1;UVRAG;GADD45B;PTCH1;CRIM1;TNFRSF10B;CDC7;QKI;TPX2;EHD4;DIAPH3;SPATS2L;ATM;CPEB3;LRP12;USP37;COLGALT2;ABCD3;BNC2;M…
SP1 ENCODE	82/707	0.00453409	0.0134727	0	0	1.33161	7.18553	TOP2A;EIF4A1;KIF14;HMGB2;MSMO1;MTR;RBPJ;TXNDC16;ZCCHC14;RNF114;CHAF1A;SPTLC2;COTL1;MIR22HG;HIST1H2AG;HIST1H2AC;HIST1H2AB;HIST1H1C;HIST1H2AM;HS3ST3B1;BCAS3;NCOA2;TMEM194A;HIST1H2AH;AKTIP;TRAFD1;UBALD2;TRAF2;SLC30A1;KCNAB2;BPGM;GTPBP1;FAM126A;SREBF2;ASPM;KAT6B;PSME2;MYH9;SNRPA;KPNB1;C22ORF39;FAM72B;HIST1H2BC;HIST1H2BN;GRN;ZCCHC6;CDCA2;HIST1H2BO;WBP1;HIST1H2BJ;HIST1H2BK;AK2;TARS;MYL12A;SKA2;STIP1;SL…
STAT3 CHEA	26/177	0.00580952	0.0167831	0	0	1.68648	8.68245	ITGB1;CMAS;PPM1L;CHD9;IKZF1;ADRB2;SOCS2;HELB;ABLIM1;XPO6;NAMPT;SEC63;HELLS;PNPT1;STAT1;PRKCE;CYP51A1;STAT3;ARID5B;ETV6;IRF1;PABPC1;IL6ST;SLC27A2;TMEM106A;SNTB2
FOXP2 ENCODE	26/178	0.00625496	0.0175815	0	0	1.67701	8.50978	HMGB2;IRS2;BAZ2A;CXXC4;STK3;PPP1CC;FRAT1;POLR2A;EIF4B;CD55;BPTF;KLHDC2;DUSP4;JUND;SREBF2;ISG20;METTL25;AMZ2P1;NFIA;PIK3IP1;KIAA0586;RPL27;PABPC1;AIDA;ESYT1;NFE2L2
FOXA2 ENCODE	41/316	0.00654694	0.0179179	0	0	1.48963	7.49099	HIST1H2BN;PUS10;INO80D;JADE2;MTVR2;ARRB2;TMEM140;DUSP16;TMEM123;FRAT1;MT2A;RNF213;DUSP10;ACP2;TK1;LGALS8;LDLR;ARSB;EXPH5;KDM6A;TIA1;TMEM194A;TLE1;ABCA5;ATRX;UBALD2;DHCR24;CFLAR;LARP4;DHRS3;TPCN1;KLF7;XRN1;CCNE2;GATS;MDM2;STRN;ESYT1;SOS1;PHLDB2;TRIM34
TAF7 ENCODE	74/640	0.00727321	0.0193952	0	0	1.3275	6.53601	RPL4;RPL5;RPL3;TFRC;ZWILCH;HIST2H2AB;HMGB2;KEAP1;ADARB1;ZC3H6;RPL6;LMNB1;PSMD8;TUBA1C;PPP1CC;XPO1;SLC16A6;HIST1H2AG;HMGN2;HIST1H2AC;HMGN1;HIST1H2AB;HIST1H1C;HIST1H2AM;HIST1H2AL;MORC3;HIST1H2AI;HIST1H2AH;ARRDC3;RPL13A;FLJ10038;RPS3A;HIST2H2BE;PTP4A1;METTL25;DDIT3;CKS2;FSCN1;HIST1H2BF;MCM4;RPL27;HIST1H2BH;PABPC1;HIST1H2BG;HIST1H2BD;HIST1H2BC;HIST1H2BN;DDX6;USP15;HIST1H2BO;HIST1H2BJ;PRKDC;HIST1H2BK;…
TP53 CHEA	40/319	0.0123935	0.032223	0	0	1.43963	6.32082	CAMK2D;PCNA;BNC2;CHD9;CEP85L;AGAP1;ADRB2;RBPJ;SKA3;LMNB1;SYNE1;ZMAT3;PMAIP1;MAP4;SLC39A7;ACAD11;PGPEP1;ATXN7L3;NEO1;TRIM22;E2F7;HS3ST3B1;EPHA4;STARD4;TLE1;PCGF5;PRKCE;LIF;LAPTM5;TNFRSF10B;SLC30A1;DDB2;NR4A2;PTP4A1;KIAA0247;CDC42EP3;MDM2;FAS;CPEB2;TLR3
PPARG CHEA	62/535	0.0125721	0.0318902	0	0	1.33051	5.8227	SCARB2;OXNAD1;TES;SFT2D3;CHD9;TNFAIP3;IRS2;METRNL;TMEM140;TUBA1C;MIR598;HELB;RNF114;TBK1;SGOL1;AKT3;SLC39A7;JAK3;BRD2;CPT1A;MORC3;PRKCE;FNDC3A;TBC1D1;DDIT3;GPD2;PECAM1;ULK2;MYH9;RPL27;TMEM126B;WDFY2;FXN;KPNB1;CAMK2D;NDRG3;HPGD;SLC20A1;AK2;PSEN2;NRBF2;STAT5A;UVRAG;TIA1;RNF24;XRCC2;EPT1;TDRD7;CFLAR;DHRS3;ADAT2;PLEKHA8;KLF7;NECAP1;TBXAS1;CYCS;CHPT1;CD69;ATP13A3;FAM98A;DCP1A;PLEKHM3
PBX3 ENCODE	132/1269	0.0171786	0.0425374	0	0	1.19425	4.85353	RPL4;N6AMT1;SLC46A3;EIF4A1;GABPB2;TRIO;ZWILCH;SPPL2A;GOLIM4;JMJD1C;MSMO1;IRS2;TXNDC16;PPP1CC;MPRIP;GPBP1;MIR22HG;HIST1H2AG;HIST1H2AC;HIST1H2AB;MEF2A;CAST;EPHA4;TMEM194A;TLE1;LMO4;TRAFD1;UBALD2;TMEM170A;GTPBP1;MTHFD1;MTHFD2;KAT6B;WDFY1;PRKD2;IL6ST;KPNB1;C22ORF39;HIST1H2BD;HIST1H2BC;ZNF276;CDCA2;AK2;HNRNPLL;HIF1A;PRPF8;SKA2;STIP1;G3BP1;GRK6;HIST1H3B;ZBED5;SCAI;UVRAG;JUND;H3F3B;GADD45B;EPT1;PAFAH2;F…
PML ENCODE	162/1596	0.0202771	0.0490424	0	0	1.16537	4.54292	EIF4A1;OXNAD1;ANKRD13D;GABPB2;RPL3;TFRC;SPPL2A;KEAP1;RNF19B;SAT1;IPO4;PSMD8;RNF115;TBK1;HERC1;SLC16A6;TRIM25;HIST1H2AG;KNTC1;NBN;KPNA2;TMSB10;HIST1H2AC;HIST1H2AB;SEC63;HIST1H2AM;HIST1H2AL;MORC3;HIST1H2AI;KHNYN;ARRDC3;DNAJB12;FNDC3B;TRAFD1;FLJ42351;CD2AP;KARS;MTHFD2;DDIT3;TIMELESS;FSCN1;HIST1H2BG;HIST1H2BD;HIST1H2BC;ZNF276;DDX6;CNP;TARSL2;CREM;ITPR1;ZC3HAV1;HNRNPLL;SKA3;HIF1A;GLG1;PRDX2;STIP1;GUCD…
RFX5 ENCODE	63/559	0.0205811	0.0486461	0	0	1.29393	5.02482	TOP2B;CCNK;SETD3;PPWD1;MCM10;DDX60L;RBPJ;EPM2AIP1;SESN3;MIR22HG;DIP2A;PIM2;SPG11;MBNL2;TMEM194A;HMGCS1;BTN3A1;ATRX;ARRDC3;UBALD2;BTN3A3;SLC30A1;KCNAB2;GTPBP1;CIT;DDB2;PTP4A1;IFI27;MTHFD2;KAT6B;RFX5;DNAJB11;CKS2;DNASE2;FAM72D;SNRPA;KPNB1;RHOQ;DDX6;CDCA2;WBP1;CDNF;VPS26B;SKA2;UCP2;EMC2;GNA12;DCAF11;BTN2A3P;S100PBP;CENPU;CD74;PSMB8;PNRC1;TICRR;EHD4;NASP;PIK3IP1;RHEB;MXD1;ZCCHC2;YPEL2;MXD4
